# Repurposing the *Streptococcus mutans* CRISPR-Cas9 System to Understand Essential Gene Function

**DOI:** 10.1101/791483

**Authors:** RC Shields, AR Walker, N Maricic, B Chakraborty, SAM Underhill, RA Burne

## Abstract

A recent genome-wide screen identified ∼300 essential or growth-supporting genes in the dental caries pathogen *Streptococcus mutans*. To be able to study these genes, we built a CRISPR interference tool around the Cas9 nuclease (Cas9_Smu_) encoded in the *S. mutans* UA159 genome. Using a xylose-inducible dead Cas9_Smu_ with a constitutively active single-guide RNA (sgRNA), we observed titratable repression of GFP fluorescence that compared favorably to that of *Streptococcus pyogenes* dCas9 (Cas9_Spy_). We then investigated sgRNA specificity and proto-spacer adjacent motif (PAM) requirements. Interference by sgRNAs did not occur with double or triple base-pair mutations, or if single base-pair mutations were in the 3’ end of the sgRNA. Bioinformatic analysis of >450 *S. mutans* genomes allied with *in vivo* assays revealed a similar PAM recognition sequence as the Cas9_Spy_. Next, we created a comprehensive library of sgRNA plasmids that were directed at essential and growth-supporting genes. We discovered growth defects for 77% of the CRISPRi strains expressing sgRNAs. Phenotypes of CRISPRi strains, across several biological pathways, were assessed using fluorescence microscopy. A variety of cell structure anomalies were observed, including segregational instability of the chromosome, enlarged cells, and ovococci-to-rod shape transitions. CRISPRi was also employed to observe how silencing of cell wall glycopolysaccharide biosynthesis (rhamnose-glucose polysaccharide, RGP) affected both cell division and pathogenesis in a wax worm model. The CRISPRi tool and sgRNA library are valuable resources for characterizing essential genes in *S. mutans*, some of which could prove to be promising therapeutic targets.
