## Supplemental Table 2 for "Repurposing the *Streptococcus mutans* CRISPR-Cas9 System to Understand Essential Gene Function"

### Sheet: Sheet 1
Locus	Gene	BLASTP	Product	Strand	K number	COG	Shields et al.1	This study*	CRISPy sgRNA	Start	Length	%	Total area w/o xylose	Total area w/ xylose	Ratio	Essential by CRISPRi
1530	atpD		ATP synthase F0F1 subunit alpha	-	K02111	C	essential	essential	GACCAAGCGGATTAACGACT	314	1506	0.208499	4.783	0.4048	0.0846331	Yes
1532	atpF		ATP synthase F0F1 subunit B	-	K02109	C	growth supporting	compromised	TCTTAACCAGAAGTAATAAA	62	498	0.124498	5.317	0.3653	0.0687042	Yes
1528	atpB		ATP synthase F0F1 subunit beta	-	K02112	C	essential	essential	CTAGTCCATCACCGAGTTCA	143	1407	0.101635	3.955	0.472	0.119343	Yes
1527	atpA		ATP synthase F0F1 subunit epsilon	-	K02114	C	growth supporting	compromised	AAAACTCCCAATTCACCATT	81	417	0.194245	7.879	3.309	0.419977	Yes
1529	atpC		ATP synthase F0F1 subunit gamma	-	K02115	C	essential	compromised	AGCAGAAGACACCATTTTCA	70	879	0.0796359	3.134	0.5095	0.162572	Yes
1294	flaW		flavodoxin	-	no	C	essential	essential	AAATTCATCAGCATCAACAG	115	444	0.259009	5.514	4.487	0.813747
323	gpsA		glycerol-3-phosphate dehydrogenase (NAD(P)+)	-	K00057	C	essential	essential	ACCATTGTCGTTAAGAACTT	55	1020	0.0539216	3.667	0.1528	0.0416689	Yes
939		idi	isopentenyl pyrophosphate isomerase	+	K01823	C	essential	compromised	ATATGGCGAACGATAGTCTA	34	996	0.0341365	6.453	0.449	0.06958	Yes
1115	ldh		L-lactate dehydrogenase	+	K00016	C	essential	essential	GATTTTTACCAACGAGATCG	284	987	0.287741	5.181	3.572	0.689442
1687	ppaC		manganese-dependent inorganic pyrophosphatase	-	K15986	C	essential	essential	ACAAAAGCTGTCTCCTCATT	123	993	0.123867	3.614	0.1575	0.0435805	Yes
676	gapN		NADP-dependent non-phosphorylating glyceraldehyde-3-phosphate dehydrogenase	+	K00131	C	growth supporting	compromised	ACTTCTTCAGTACTCATTGC	102	1428	0.0714286	7.233	0.5628	0.07781	Yes
250	nifU		nitrogen fixation-like protein, NifU	+	K04488	C	growth supporting	non essential	CTGATGACATCACCGCAAGT	111	435	0.255172				clone not obtained
712	capP	pepC	phosphoenolpyruvate carboxylase	+	K01595	C	essential	essential	GGTAGCATCGTCCAGTAGTT	67	2724	0.0245962	5.466	0.5805	0.106202	Yes
1324	ftsX		cell division ABC transporter, permease	-	K09811	D	growth supporting	growth supporting	AAAGATACCGACCAAGATCA	97	936	0.103632	7.497	8.094	1.07963
1629		ftsK/spoIIIE	cell division DNA segregation ATPase	-	K03466	D	growth supporting	compromised	AGGCAACCGGCATATAGAGG	353	2277	0.155029	6.595	6.529	0.989992
551	ftsA		cell division protein FtsA	+	K03590	D	essential	essential	CGAATTCCCATCATTCCGCG	429	1362	0.314978	3.572	0.326	0.0912654	Yes
713	ftsW		cell division protein FtsW	+	K03588	D	essential	growth supporting	CTCAGCCGGCTGAAAGCTGA	328	1278	0.256651				clone not obtained
552	ftsZ		cell division protein FtsZ	+	K03531	D	growth supporting	essential	CCAAGACCACGGGTTAATTT	189	1305	0.144828	6.759	0.2068	0.0305962	Yes
1325	ftsE		cell-division ABC transporter, ATP-binding protein	-	K09812	D	growth supporting	compromised	TTCGCAGAGCAGTTACACCG	41	693	0.0591631	7.777	4.094	0.526424
10		divIC	conserved hypothetical protein/septum formation initiator	+	K13052	D	possible essential	compromised	TTATTAAGCTGAACAATGTT	9	372	0.0241935	4.599	0.1035	0.0225049	Yes
454		ftsL	putative cell division protein	+	no	D	possible essential	compromised	AGCCTTTTCCAATCTGGTAA	58	324	0.179012	2.837	0.092	0.0324286	Yes
13		tilS/mesJ	putative cell-cycle protein	+	K04075	D	essential	essential	TTAAAAAAGGACGAATCAGT	458	1272	0.360063	4.733	3.793	0.801394
24		araT	aromatic amino acid aminotransferase	+	K00841	E	essential	compromised	GGCAAAAGCACTTTATCACC	366	1176	0.311224	6.602	5.808	0.879733
1748	akh		aspartate kinase	+	K00928	E	essential	essential	TCTTGGGCGTCACGCTTACC	111	1748	0.0635011	2.384	0.2638	0.110654	Yes
989	asd		aspartate-semialdehyde dehydrogenase	+	K00133	E	essential	essential	TTGAATCATACGAGTTCCAA	37	1077	0.0343547	6.785	5.802	0.855122
364	glnA		glutamine synthetase type 1	+	K01915	E	growth supporting	compromised	ACAGTCCAAGTATTAAGGTC	216	1347	0.160356	6.93	7.52	1.08514
965		hom	homoserine dehydrogenase	+	K00003	E	essential	essential	CTTACCAGCTTCAAGCGCCT	274	1287	0.212898	4.87	0.6028	0.123778	Yes
966		thrB1	homoserine kinase	+	K00872	E	essential	essential	ACACCGACAGAGTCAAAGCC	39	867	0.0449827	5.471	0.3673	0.0671358	Yes
1051		nifS	iron-sulfur cofactor synthesis protein; NifS family	+	K04487	E	essential	compromised	CCATAAGTATGAATACTAGA	33	1062	0.0310734	6.637	4.218	0.635528
317		dapD	tetrahydrodipicolinate succinylase	+	K00674	E	growth supporting	compromised	AACATTTTCAGGAAGAGCCG	97	699	0.13877				clone not obtained
70	thrC		threonine synthase	+	K01733	E	essential	growth supporting	AAGACAATAATTTCTGTCCC	471	1485	0.317172	6.172	0.3978	0.0644524	Yes
1203	ilvE		branched-chain amino acid aminotransferase	-	K00826	E;H	growth supporting	essential	AAGCGCTCAGCATTCATATT	222	1026	0.216374	4.212	1.527	0.362536	Yes
2005	adk		adenylate kinase	-	K00939	F	essential	essential	CCAAGGTTCCCATTTCTGTT	122	639	0.190923	4.975	0.1788	0.0359397	Yes
97	pyrG		CTP synthetase	+	K01937	F	essential	essential	TGATAAGGACTCATTGTTCC	141	1611	0.0875233	4.093	0.105	0.0256536	Yes
696		cmk	cytidylate kinase	+	K00945	F	growth supporting	compromised	AGCTACTGTACTTTTACCGC	37	684	0.0540936	5.49	2.661	0.484699	Yes
478	kguA		guanylate kinase	+	K00942	F	essential	compromised	CCTTTGCGGACGCGTTGTCA	112	633	0.176935	3.303	0.9278	0.280896	Yes
1632	pfs		MTA/SAH nucleosidase	-	K01243	F	growth supporting	essential	ACGTCCAAATTCATAACCAA	310	696	0.445402	3.983	2.717	0.682149
667	nrdG		ribonucleotide reductase, small subunit	-	K00526	F	essential	essential	TACACCTGATTGGGATTGCA	199	960	0.207292	5.241	4.596	0.876932
668			ribonucleotide-diphosphate reductase subunit alpha	-	K00525	F	essential	compromised	CTGTCAAATGTCTTGGTATT	155	2160	0.0717593	5.297	1.144	0.215971	Yes
1663	kthY		thymidylate kinase	-	K00943	F	essential	essential	GTCGTCTTTCCGGCTCCATC	33	639	0.0516432	5.991	0.1248	0.0208312	Yes
944	thyA		thymidylate synthase	+	K00560	F	growth supporting	growth supporting	ATCGGACGAAGGGTTGTGAT	162	840	0.192857	4.027	0.6805	0.168984	Yes
1625	pyrH		uridylate kinase (UMP-kinase)	-	K09903	F	essential	essential	ATCAATACACGACTATATTT	9	738	0.0121951	6.36	0.1405	0.0220912	Yes
23	prs		ribose-phosphate pyrophosphokinase	+	K00948	F;E	essential	essential	GCAACTAACTTGGAGGTGAT	321	969	0.331269	7.111	0.5653	0.0794966	Yes
304		tadA	cytidine/ deoxycytidylate deaminase	+	K11991	F;J	growth supporting	non essential	CATAATTTCGGCATGCATGA	163	471	0.346072	8.125	6.435	0.792
1490	lacG		6-phospho-beta-galactosidase	-	K01220	G	non essential	non essential	TGATGATAGAAATCGCTGGC	144	1407	0.102345	4.525	4.765	1.05304
1191	pfk		6-phosphofructokinase	-	K00850	G	essential	essential	TTTACGAACGACTGCACGAA	55	1014	0.0542406	3.029	0.1055	0.03483	Yes
1247	eno		enolase	-	K01689	G	essential	essential	TTGGGTTACCGCGTGAGTCA	35	1299	0.0269438	7.105	0.4503	0.0633779	Yes
99	fbaA		fructose-bisphosphate aldolase	+	K01624	G	essential	non essential	TTTATAACCACCCATATATT	160	882	0.181406	5.736	0.4232	0.0737796	Yes
307	pgi		glucose-6-phosphate isomerase	+	K01810	G	essential	essential	AATCCAATTCATGTGAAGCA	44	1350	0.0325926	5.802	0.234	0.0403309	Yes
360	gapC		glyceraldehyde-3-phosphate dehydrogenase; plasmin receptor	+	K00134	G	essential	essential	AACAAGTGTGCAAGCATGTT	111	1014	0.109467	6.675	0.4436	0.0664569	Yes
396	glpF		glycerol uptake facilitator protein	+	K02440	G	growth supporting	non essential	TACATTACCAAACATCAAAG	166	870	0.190805	8.305	6.533	0.786635
1045		ppnK	NAD(+) kinase (ATP-NAD kinase)	-	K00858	G	essential	essential	GATAACGACATCTGCTACCA	421	834	0.504796				clone not obtained
675		ptsI	phosphoenolpyruvate-protein phosphotransferase (enzyme I)	+	K08483	G	essential	essential	ACAGTCTCAAATGTTAAGTC	72	1734	0.0415225	4.32	0.4255	0.0984954	Yes
1077	pgm		phosphoglucomutase	+	K01835	G	growth supporting	growth supporting	GTAAATGATAACTCTGGAGT	363	1716	0.211538	7.66	1.395	0.182115	Yes
1426		glmM	phosphoglucosamine mutase	-	K03431	G	essential	essential	CTCCAGAAATGCGAGTATCA	140	1350	0.103704	3.628	0.6845	0.188671	Yes
361	pgk		phosphoglycerate kinase	+	K00927	G	essential	essential	GTAATAACGCCATCTTTTAC	72	1197	0.0601504	4.88	1.592	0.32623	Yes
596	pmgY		phosphoglycerate mutase	+	K01834	G	essential	essential	GGATCGTCTTTGGCCATAGC	363	693	0.52381	7.437	0.6784	0.0912196	Yes
674	ptsH	pthP	phosphotransferase system phosphohistidine-containing protein	+	K11189	G	growth supporting	essential	GTAATCAAGTGTAATATCTG	88	264	0.333333	6.959	0.516	0.0741486	Yes
1190	pykF		pyruvate kinase	-	K00873	G	essential	compromised	CCACCACGGATTTCTACCGC	36	1503	0.0239521	3.562	3.417	0.959293
352		rpe	ribulose-phosphate-3-epimerase	+	K01783	G	growth supporting	growth supporting	GGCACCGTGAATATGATGGG	280	660	0.424242	5.297	0.6663	0.125788	Yes
1843	scrB		sucrose-6-phosphate hydrolase	+	K01193	G	non essential	non essential	ATATGATACGTTGTATGCCA	93	1440	0.0645833	4.182	3.672	0.878049
291	tkt		transketolase	+	K00615	G	growth supporting	essential	CAGCGCCCATGACAACACCC	71	1977	0.035913	6.249	0.3585	0.0573692	Yes
715		tpiA	triosephosphate isomerase	+	K01803	G	essential	essential	ATTCCTTCAAGGAATAATGC	129	759	0.16996	5.947	2.341	0.393644	Yes
827	rgpC			+	K01992	G;M	essential	essential	AATTGACCAAAGGTAGCCAA	82	810	0.101235	4.548	0.5155	0.113347	Yes
967	folC		bifunctional protein: folylpolyglutamate synthase/dihydrofolate synthase	+	K11754	H	growth supporting	non essential	CAAGTCATACGTTCCAAGCC	57	1278	0.0446009	5.285	1.894	0.358373	Yes
1143		ribF	bifunctional riboflavin kinase/FMN adenylyltransferase	-	K11753	H	essential	growth supporting	ATCAGAACTGATCTTTGCAA	298	921	0.323561	3.875	2.369	0.611355
1613		coaE	dephospho-CoA kinase	-	K00859	H	essential	growth supporting	No suitable sgRNAs		597					clone not obtained
947	dfrA		dihydrofolate reductase	+	K00287	H	essential	essential	CATCAATAGAGCTTGCCCCA	124	513	0.241715	3.75	0.2428	0.0647467	Yes
465	nadE		NAD synthetase	+	K01916	H	essential	essential	CGCTAGACGACCAGCAAGAC	157	825	0.190303	6.381	5.586	0.875411
1799	nadD		nicotinic acid mononucleotide adenylyltransferase	-	K00969	H	essential	essential	TCCAACTCCACCTTAGTAAA	21	633	0.0331754	5.045	3.586	0.710803
1126	coaA		pantothenate kinase	+	K00867	H	essential	essential	TCTATCGTTGAGACTTTTAA	100	921	0.108578	6.421	5.85	0.911073
517		coaD	phosphopantetheine adenylyltransferase	+	K00954	H	essential	essential	TCCACATGTCCATTTGTCAC	39	501	0.0778443	7.641	1.721	0.225232	Yes
1573	metK		S-adenosylmethionine synthetase	-	K00789	H	essential	compromised	TCAGCAGCTACATGGGCGTC	108	1194	0.0904523	4.21	1.009	0.239667	Yes
353		thiN	thiamine pyrophosphokinase	+	K00949	H	growth supporting	growth supporting	CATCACCAGCTTTTTAGCCT	175	663	0.263952	7.534	4.885	0.648394
1737	fabZ		(3R)-hydroxymyristoyl-ACP dehydratase	-	K02372	I	essential	compromised	ACACGATCAACCAATAATAT	45	423	0.106383	2.973	0.1478	0.0497141	Yes
624		plsC	1-acylglycerol-3-phosphate O-acyltransferase	+	K00655	I	growth supporting	compromised	AGATAGGATCCCATAGTGTA	125	753	0.166003	5.141	0.2488	0.0483953	Yes
1744	fabH		3-oxoacyl-[acyl-carrier-protein] synthase III	-	K00648	I	growth supporting	compromised	ACTTGTAATCCATTCATCAC	85	978	0.0869121	7.057	0.2375	0.0336545	Yes
1736	accC		acetyl-CoA carboxylase biotin carboxylase subunit	-	K01961	I	essential	compromised	CACAGCGATTTCACCACGAT	22	1371	0.0160467	6.963	0.173	0.0248456	Yes
1734	accA		acetyl-CoA carboxylase subunit alpha	-	K01962	I	essential	essential	GATAACCCTCTGGATTGGGT	230	771	0.298314	6.851	0.3963	0.0578456	Yes
1735	accD		acetyl-CoA carboxylase subunit beta	-	K01963	I	essential	growth supporting	TAGATCATGTGTTTACAAGC	114	867	0.131488	6.14	0.245	0.0399023	Yes
1738	bccP		biotin carboxyl carrier protein of acetyl-CoA carboxylase	-	K02160	I	essential	essential	CAGCAGGAACGGGGACTGTT	128	462	0.277056	5.291	0.0415	0.00784351	Yes
2151	pgsA		CDP-diacylglycerol--glycerol-3-phosphate 3-phosphatidyltransferase	-	K00995	I	essential	essential	CTGATTAACGTTAATAAATT	21	543	0.038674	7.429	4.771	0.642213
1746	fabM		enoyl-CoA hydratase/trans-2, cis-3-decenoyl-ACP isomerase	-	K18474	I	growth supporting	growth supporting	TTAAATCCATTAGAAACCTC	63	792	0.0795455	7.844	5.566	0.709587
26	plsX		fatty acid/phospholipid synthesis protein	+	K03621	I	growth supporting	compromised	TCCTTCGACAATAGCTTGAG	40	999	0.04004	2.049	0.4089	0.199561	Yes
942	mvaA		hydroxymethylglutaryl-CoA reductase	-	K00054	I	essential	essential	TTCCCATCAATGAGAAAATC	210	1284	0.163551	4.882	1.422	0.291274	Yes
943		mvaS	hydroxymethylglutaryl-CoA synthase	-	K01641	I	essential	essential	GTGACAACGTCGTCGGTAAT	135	1176	0.114796	7.655	0.4395	0.0574135	Yes
1785	cdsA		phosphatidate cytidylyltransferase synthase	-	K00981	I	essential	essential	CAGTTCAGATACGCCAATCA	100	795	0.125786	3.623	0.097	0.0267734	Yes
937	mvaD		putative mevalonate diphosphate decarboxylase	+	K01597	I	possible essential	essential	GAAGATAAACCAGCTGCCGT	291	933	0.311897	2.042	0.1173	0.0574437	Yes
938	mvaK2		putative phosphomevalonate kinase	+	K00938	I	possible essential	essential	ATAGTAGCTGTCATATAAAT	99	999	0.0990991	1.403	0.01875	0.0133642	Yes
1739	fabF		3-oxoacyl-(acyl-carrier-protein) synthase	-	K09458	I;Q	growth supporting	essential	TCTTCTGGTGTATGTCCGAT	45	1233	0.0364964	6.821	0.3398	0.0498167	Yes
1740	fabG		3-ketoacyl-ACP reductase	-	K00059	I;Q;R	essential	essential	AATCTTTAAATTCAGCTACT	128	735	0.17415	4.896	0.2028	0.0414216	Yes
1542		dagK	Lipid kinase	-	K07029	I;R	growth supporting	compromised	ATGATTTCTTGACCTGAAGT	39	1044	0.0373563	7.26	0.4385	0.0603994	Yes
357		rpsL	30S ribosomal protein S12	+	K02950	J	essential	essential	GAGCAGAGTTAGGTTTCTTA	161	414	0.388889	7.166	0.4406	0.0614848	Yes
2014	rs14		30S ribosomal protein S14	-	K02954	J	essential	essential	No suitable sgRNAs		186
154		rpsO	30S ribosomal protein S15	+	K02956	J	growth supporting	compromised	GATGATTGATCTCCCAAGTA	92	270	0.340741	7.003	2.299	0.328288	Yes
865		rpsP	30S ribosomal protein S16	+	K02959	J	growth supporting	essential	GCAACGTTGATACGATAGAA	45	276	0.163043	4.845	0.5031	0.103839	Yes
2018	rs17		30S ribosomal protein S17	-	K02961	J	essential	essential	TACGTTTACCATAGACTGGG	92	261	0.35249	2.113	0.0915	0.0433034	Yes
1858	rs18		30S ribosomal protein S18	-	K02963	J	growth supporting	growth supporting	No suitable sgRNAs		240
2023		rpsS	30S ribosomal protein S19	-	K02965	J	essential	essential	No suitable sgRNAs		279
2032	rs2		30S ribosomal protein S2	-	K02967	J	essential	essential	TAGGATTCCAACGACGCGTT	53	786	0.06743	4.311	0.0365	0.00846671	Yes
2021	rs3		30S ribosomal protein S3	-	K02982	J	essential	essential	GGATTGCGAGATCTTCATGA	92	627	0.14673	2.602	0.1885	0.0724443	Yes
2135		rpsD	30S ribosomal protein S4	-	K02986	J	essential	essential	TGCCTGTAAGAGACAAGCCA	41	612	0.0669935	7.432	1.337	0.179898	Yes
2009	rs5		30S ribosomal protein S5	-	K02988	J	growth supporting	growth supporting	GGAATTGTTGTGCCAACCAT	219	495	0.442424	5.775	0.1645	0.0284848	Yes
1860	rs6		30S ribosomal protein S6	-	K02990	J	essential	essential	No suitable sgRNAs		291
358		rpsG	30S ribosomal protein S7	+	K02992	J	essential	essential	TCTGGCAATACTTCGCGCTT	21	471	0.044586	6.671	0.1472	0.0220657	Yes
2012	rs8		30S ribosomal protein S8	-	K02994	J	essential	essential	CGAGTTAAGAAGTCTGCAAT	15	399	0.037594	2.152	0.09625	0.0447258	Yes
170		rpsL	30S ribosomal protein S9	+	K02996	J	growth supporting	compromised	ACAAGGCGAAGGTCAGCATG	117	393	0.29771	3.651	0.3345	0.0916187	Yes
1626	rl1		50S ribosomal protein L1	-	K02863	J	essential	essential	TTGGCAATACCATGGCACCA	176	690	0.255072	5.598	0.1878	0.0335477	Yes
957		rplJ	50S ribosomal protein L10	+	K02864	J	essential	essential	No suitable sgRNAs		504
1627	rl11		50S ribosomal protein L11	-	K02867	J	essential	essential	ATTCCTGCTTGACCAAGTGC	75	426	0.176056	6.614	0.3473	0.0525098	Yes
169		rplM	50S ribosomal protein L13	+	K02871	J	essential	compromised	CATTTACGTTCAACTTCACC	27	447	0.0604027	7.35	0.6657	0.0905714	Yes
2017	rl14		50S ribosomal protein L14	-	K02874	J	essential	essential	No suitable sgRNAs		369
2007	rl15		50S ribosomal protein L15	-	K02876	J	essential	essential	AAGATGAGCCACGACCCACA	50	441	0.113379				clone not obtained
2020	rl16		50S ribosomal protein L16	-	K02878	J	essential	essential	CGACGATGTTTAACACGCTT	9	414	0.0217391	2.366	0.227	0.0959425	Yes
2000	rl17		50S ribosomal protein L17	-	K02879	J	essential	essential	AGCTAGTACGTCCTAGTTTA	8	387	0.0206718	1.128	0.09392	0.0832624	Yes
2010	rl18		50S ribosomal protein L18	-	K02881	J	essential	essential	GAACACGACGATGGCGTTTT	36	357	0.10084	3.761	0.1283	0.0341133	Yes
699		rplT	50S ribosomal protein L20	+	K02887	J	essential	essential	No suitable sgRNAs		360
846		rplU	50S ribosomal protein L21	+	K02888	J	essential	essential	No suitable sgRNAs		315
2022	rl22		50S ribosomal protein L22	-	K02890	J	essential	compromised	AGCACAAGACGTGTTTTACG	51	345	0.147826	4.479	0.4615	0.103036	Yes
2016	rl24		50S ribosomal protein L24	-	K02895	J	essential	essential	CCTTGAGGGTTCTCATTGTT	138	306	0.45098	7.833	0.5365	0.0684923	Yes
849		rpmA	50S ribosomal protein L27	+	K02899	J	essential	non essential	TTGAACCACCTGTAACAGTT	116	294	0.394558	2.943	0.3755	0.127591	Yes
2019	rl29		50S ribosomal protein L29	-	K02904	J	essential	essential	No suitable sgRNAs		210
2025	rl3		50S ribosomal protein L3	-	K02906	J	essential	essential	TTTGCCACATGGCCTTTGGC	189	627	0.301435	5.252	2.136	0.406702	Yes
2008	rl30		50S ribosomal protein L30	-	K02907	J	essential	essential	TGTGCAGGAATGCGACCGAT	33	183	0.180328				clone not obtained
1298	rl31		50S ribosomal protein L31	+	K02909	J	growth supporting	essential	AAGACAACTGGACGGTATTC	18	243	0.0740741	6.973	3.42	0.490463	Yes
2003	rs13		50S ribosomal protein L36	-	K02952	J	growth supporting	essential	No suitable sgRNAs		117
2024		rplD	50S ribosomal protein L4	-	K02926	J	essential	growth supporting	CTTGGCGAAGATTAGCACGT		624	0	4.218	0.3595	0.08523	Yes
2015	rl5		50S ribosomal protein L5	-	K02931	J	essential	essential	CATCACCAACACCCATGTTA	107	543	0.197053	6.078	0.262	0.0431063	Yes
2011	rl6		50S ribosomal protein L6	-	K02933	J	growth supporting	essential	AGTTAGCACGAGCTGTACCA	191	537	0.35568	4.707	4.944	1.05035
960		rplL	50S ribosomal protein L7/L12	+	K02935	J	essential	essential	TTACAAGATCGTTAAGCTCA	50	369	0.135501	4.119	0.169	0.0410294	Yes
1820		gatA	aspartyl/glutamyl-tRNA amidotransferase subunit A	-	K02433	J	essential	essential	GATATCTTCTAAAGTAGCCT	76	1467	0.0518064	7.625	2.088	0.273836	Yes
1819	gatB		aspartyl/glutamyl-tRNA amidotransferase subunit B	-	K02434	J	essential	essential	TTCATAACAGGCAAGACACC	132	1440	0.0916667	7.086	0.5348	0.0754728	Yes
1083			conserved hypothetical protein	-	K07566	J	growth supporting	growth supporting	AGACCATAGACGGTTTCTGT	48	591	0.0812183	7.654	0.6218	0.0812386	Yes
158	cysS		cysteinyl-tRNA synthetase	+	K01883	J	essential	essential	AAACTTATCAGATAACGCTT	253	1344	0.188244	6.687	2.878	0.430387	Yes
359		fusA	elongation factor G	+	K02355	J	essential	growth supporting	TGTCAATAATATTGACACGA	221	2082	0.106148	5.209	1.296	0.2488	Yes
1821		gatC	glutamyl-tRNA (Gln) amidotransferase subunit C	-	K02435	J	essential	compromised	ACTTAGAAAGGTTAGCCACA	26	303	0.0858086	2.955	0.1075	0.036379	Yes
446	sygB		glycyl tRNA synthetase beta subunit	+	K01879	J	essential	growth supporting	ACACGAATAGCTAAACGACG	147	2040	0.0720588	5.659	1.788	0.315957	Yes
445	sygA		glycyl-tRNA synthetase alpha subunit	+	K01878	J	essential	compromised	TCAACATAAGCCGCATTCCA	150	918	0.163399	4.275	0.2803	0.0655673	Yes
2102	hisS		histidyl-tRNA synthetase	-	K01892	J	essential	compromised	TCACGTAAGCGTCCTGCCTG	351	1290	0.272093	4.826	0.2115	0.0438251	Yes
558		ileS	isoleucyl-tRNA synthetase	+	K01870	J	essential	essential	TTAGGAAGGCCTGCACGCAT	273	2793	0.0977444	7.052	0.2511	0.0356069	Yes
1943	syl		leucyl-tRNA synthetase	-	K01869	J	essential	essential	ACGTGTAGGCCAGCTCCAGA	148	2502	0.0591527	4.921	0.09525	0.0193558	Yes
773		lysS	lysyl-tRNA synthetase	-	K04567	J	essential	essential	GGTCATCAGACGTCCAGCAA	190	1491	0.127431	0.7733	0.3343	0.432303	Yes
481		fmt	methionyl-tRNA formyltransferase	+	K00604	J	essential	compromised	TTACGACCAACAGCACGATC	114	948	0.120253	7.362	0.7471	0.101481	Yes
1639	metS		methionyl-tRNA synthetase	-	K01874	J	growth supporting	compromised	TTGTATAGGCAGAGCCAATA	59	2010	0.0293532	4.714	0.1795	0.0380781	Yes
1085	rf1		peptide chain release factor 1	-	K02835	J	essential	essential	TTGGTATCACTGACGACGTC	69	1080	0.0638889	6.12	2.202	0.359804	Yes
1326	rf2		peptide chain release factor 2	-	K02836	J	essential	essential	ATATTGTCATCCCAGAAGTC	9	978	0.00920245	5.723	2.411	0.421283	Yes
7	pth		peptidyl-tRNA hydrolase	+	K01056	J	essential	essential	ATTTACTGCCTGGATTTCCA	20	570	0.0350877				clone not obtained
1510	syfB		phenylalanyl-tRNA synthetase subunit beta	-	K01890	J	essential	essential	ATGCCATCTGAATACTCCTT	393	2406	0.163342	4.563	0.3758	0.0823581	Yes
1512	syfA		phenylalanyl-tRNA synthetase, alpha subunit	-	K01889	J	essential	non essential	GGCGATTGCCTAGATGTATT	311	1044	0.297893	3.619	0.2075	0.0573363	Yes
1783	proS		prolyl-tRNA synthetase	-	K01881	J	essential	essential	ATCACTTGGCATTTCGCGCA	28	1851	0.015127	5.232	0.4628	0.0884557	Yes
650		alaS	putative alanyl-tRNA synthetase (alanine--tRNA ligase)	+	K01872	J	essential	essential	TTCAATATCATTAGTGCGGA	205	2619	0.0782742	5.027	0.1593	0.0316889	Yes
2098	argS		putative arginyl-tRNA synthase	+	K01887	J	possible essential	essential	ATCTCCCATACTAGATTTCT	88	1692	0.0520095	3.516	0.1045	0.0297213	Yes
901	papS		putative poly(A) polymerase	+	K00974	J	possible essential	essential	CATGAATAGGATGCCCTAAA	110	1206	0.0912106	3.715	0.38	0.102288	Yes
1586	syt1		putative threonyl-tRNA synthetase	-	K01868	J	possible essential	growth supporting	ATCTTGCGTGATAGCGCGTG	139	1950	0.0712821				clone not obtained
2167	rplB		Ribosomal protein L2	-	K02886	J	growth supporting	growth supporting	CATGATAGCCACTTCAACAT		300	0	4.88	5.954	1.22008
2166	rplW		Ribosomal protein L23	-	K02892	J	essential	compromised	No suitable sgRNAs		300
420			ribosomal protein L7A family	+	no	J	growth supporting	growth supporting	AATAACACGTCCTGCTCTCT	40	303	0.132013	6.938	0.7108	0.10245	Yes
422	rbfA		ribosome binding factor A	+	K02834	J	possible essential	compromised	TAGTGACACCTTGAACACGT	80	351	0.22792				clone not obtained
1624	rrf1		ribosome recycling factor	-	K02838	J	growth supporting	growth supporting	CGAATTCACGCGCGAGGGAC	50	558	0.0896057	6.52	4.945	0.758436
1886	sys		seryl-tRNA synthetase	+	K01875	J	essential	compromised	CCCATCAATTTCGACTAATT	262	1281	0.204528	5.949	0.4748	0.0798117	Yes
2031	eftS		translation elongation factor Ts	-	K02357	J	essential	growth supporting	TTAAACCTTCAGCGGCAACA	211	1047	0.201528	3.224	0.392	0.121588	Yes
714		tufA	translation elongation factor Tu	+	K02358	J	essential	essential	ATACCGCGTTCGCGTTCTTC	168	1197	0.140351	5.562	0.1734	0.0311758	Yes
2004	if1		translation initiation factor IF-1	-	K02518	J	essential	essential	TCAACTGTAAACATTGCATT	51	219	0.232877	3.443	0.1143	0.0331978	Yes
421		infB	translation initiation factor IF-2	+	K02519	J	essential	essential	ACGACGTTCAGCCTCTGCTT	316	2751	0.114867	4.856	0.2925	0.0602348	Yes
697		infC	translation initiation factor IF-3	+	K02520	J	essential	essential	GGTAAAATAACATGTATCCA	51	531	0.0960452	7.169	6.191	0.863579
2143		trmU	tRNA (5-methylaminomethyl-2-thiouridylate)-methyltransferase	-	K00566	J	essential	essential	ATAATCCGCACCAAGGGTCA	346	1122	0.308378	4.392	0.7105	0.161771	Yes
868	trmD		tRNA (guanine-N(1)-)-methyltransferase	+	K00554	J	essential	essential	TCCAAAGGAGCAAACATCTC	27	723	0.0373444	6.771	1.995	0.294639	Yes
2158		trpS	tryptophanyl-tRNA synthetase	-	K01867	J	essential	compromised	CCCAAATGTAATTTTCCTGT	33	1023	0.0322581	7.439	0.281	0.0377739	Yes
584		argR2	arginine repressor	+	K03402	K	growth supporting	compromised	No suitable sgRNAs		465
1990	rpoB		DNA-dependent RNA polymerase, beta subunit	-	K03043	K	possible essential	growth supporting	TCTGCCGTCTTAGGTTCACC	738	3564	0.207071	2.574	0.192	0.0745921	Yes
1989	rpoC		DNA-dependent RNA polymerase, beta' subunit	-	K03046	K	possible essential	compromised	CACGTTCTGGTTTCAGTGTG	134	3657	0.0366421	4.8	0.1903	0.0396458	Yes
2001	rpoA		DNA-directed RNA polymerase subunit alpha	-	K03040	K	essential	growth supporting	GTACCATAGCCACGTTCAAG	72	939	0.0766773	5.777	0.1478	0.0255842	Yes
96	rpoE		DNA-directed RNA polymerase subunit delta	+	K03048	K	possible essential	compromised	CCCATTTGTTTTCACCAAGC	116	585	0.198291				clone not obtained
80	hrcA		heat-inducible transcription repressor	+	K03705	K	growth supporting	compromised	ACTGGGCAAACGACCGCTGG	172	1035	0.166184	8.305	5.065	0.609874
419		ylxR	hypothetical protein / transcription termination	+	K07742	K	essential	essential	AATAAAAACATCACCTTCCT	88	297	0.296296	5.684	0.595	0.10468	Yes
1514	rnc		ribonuclease III	-	K03685	K	growth supporting	compromised	AGCATAACTAGTATGAGTAA	73	696	0.104885	7.248	6.445	0.889211
822	rpoD		RNA polymerase sigma-70 factor	+	K03086	K	essential	essential	GCGAACAGGATCATTAACCT	283	1116	0.253584	4.38	0.1873	0.0427626	Yes
479	rpoZ		RNA polymerase-associated protein RpoZ, omega subunit	+	K03060	K	possible essential	non essential	TGATGGTACCTTATCCAACA	25	318	0.0786164	3.211	0.2838	0.0883837	Yes
1845	nusB		transcription antitermination factor	-	K03625	K	growth supporting	growth supporting	ATTAAAGTCAGTAAGAAGAG	147	429	0.342657	6.766	5.386	0.796039
1728	greA		transcription elongation factor GreA	-	K03624	K	growth supporting	compromised	TTAATACGTTCAATCACTTC	84	483	0.173913	7.539	6.482	0.859796
418	nusA		transcription termination-antitermination factor NusA; elongation factor	+	K02600	K	essential	essential	CCTTCAAGCTGATCTCAAGG	212	1194	0.177554	7.061	1.531	0.216825	Yes
218			transcriptional regulator	+	no	K	growth supporting	growth supporting	TTTGAGTTAGGCCTGCTTCT	29	354	0.0819209	7.744	1.595	0.205966	Yes
2093	argR		transcriptional regulator of arginine metabolism	-	K03402	K	essential	growth supporting	TTAATATAATAAAGCGCAGC	219	438	0.5				clone not obtained
852			transcriptional regulator, LysR family	+	no	K	growth supporting	compromised	AAAGGTACCGCTGTTAGCAA	31	906	0.0342163	7.575	4.424	0.584026
1500	rexB		ATP-dependent exonuclease subunit B	-	K16899	L	growth supporting	compromised	ATAGCAAAGGAAGCCCGCTC	150	3243	0.0462535	8.045	5.118	0.636172
1922	dnaB		chromosome replication initiation and membrane attachment protein	-	K03346	L	essential	essential	GAAAGGTCTTGGGCTTCTCG	387	1170	0.330769	5.15	0.1848	0.0358835	Yes
1	dnaA		chromosome replication initiator DnaA	+	K02313	L	essential	compromised	AATCCAGCTGTTAGAACAAC	177	1359	0.130243	3.925	2.364	0.602293
1114	gyrA		DNA gyrase subunit A	-	K02469	L	essential	essential	TATAAAATACGACGATGAAC	135	2478	0.0544794	4.405	2.691	0.610897
1277	gyrB		DNA gyrase subunit B	-	K02470	L	essential	essential	AATGAAAACTTGAATGTGAC	193	1953	0.0988223	6.919	5.504	0.795491
1543	dnlJ		DNA ligase	-	K01972	L	essential	essential	AGGTCACCCACACGATGCGT	162	1959	0.0826953	6.144	0.4245	0.0690918	Yes
1192	dnaE		DNA polymerase III DnaE	-	K02337	L	essential	essential	AAGCTGTTGACCTGTCATCT	286	3105	0.0921095	3.895	0.6595	0.16932	Yes
123		polC	DNA polymerase III PolC	+	K03763	L	essential	essential	AAATCCCAAATCCGACTCTC	105	4398	0.0238745				clone not obtained
2	dnaN		DNA polymerase III subunit beta	+	K02338	L	essential	compromised	AATCTAAAGTGATATCAGGT	263	1137	0.23131	4.947	2.066	0.417627	Yes
628		holA	DNA polymerase III subunit delta	+	K02340	L	essential	growth supporting	GTTTTTTCATTTGCCCATAT	80	1041	0.0768492	6.196	4.837	0.780665
1581	dnaX		DNA polymerase III subunits gamma and tau	-	K02343	L	essential	essential	TGCTTGATGAGGACAGTTCA	178	1677	0.106142	4.506	1.587	0.352197	Yes
821	dnaG		DNA primase	+	K02316	L	essential	compromised	ATACAGATAATCATACTCAT	478	1779	0.26869	6.167	0.5738	0.0930436	Yes
1465		dnaD	DNA replication protein DnaD	-	K02086	L	essential	essential	AGCAATGTCTTCCATCTTTG	127	696	0.182471	5	0.3215	0.0643	Yes
1204	parC		DNA topoisomerase IV subunit A	-	K02621	L	essential	compromised	TAAAGAATACGGCGCTGTAC	114	2457	0.046398				clone not obtained
1210	parE		DNA topoisomerase IV subunit B	-	K02622	L	essential	essential	CTGTTGGCATCCCTCGTCCA	233	1950	0.119487	4.347	0.109	0.0250748	Yes
589		hupB	DNA-binding protein, histone-like	+	K03530	L	essential	non essential	GTACTTTTTCACCCTTTGCA	107	276	0.387681	5.001	4.304	0.860628
1921	dnaI		primosomal protein DnaI	-	K11144	L	essential	essential	AAGAAGCGGCTGATAGCCCT	211	900	0.234444	5.034	2.903	0.576679
480	priA		primosomal replication factor Y (primosomal protein N')	+	K04066	L	growth supporting	compromised	ATCACTGATAATAATGCCTC	72	2385	0.0301887	7.142	2.912	0.407729	Yes
2138	dnaC		putative replicative DNA helicase	-	K02314	L	possible essential	compromised	ACTCGTAATTCTGAGGTCTC	3	1365	0.0021978	5.133	0.2313	0.0450614	Yes
1859	ssb		single-stranded DNA-binding protein	-	K03111	L	essential	essential	CTTGATTACTTGGGGTGTAA	50	495	0.10101	6.754	0.52	0.0769914	Yes
1002	topA		putative DNA topoisomerase I	+	K03168	L;R	possible essential	essential	ATCGCTTCCCCTTCACGATC	303	2118	0.143059	4.628	1.536	0.331893	Yes
1834	alr		alanine racemase	-	K01775	M	essential	essential	AGCACCATGTCCATAGGCAT	121	1116	0.108423	4.805	4.227	0.879709
415			conserved hypothetical protein, phosphotransferase enzyme family	+	no	M	essential	growth supporting	CGTTTTGCCCATAAAAGCTG	150	783	0.191571	4.855	4.453	0.917199
775			conserved hypothetical protein; possible integral membrane protein	-	K19005	M	possible essential	growth supporting	AGAATATAGATAGCATCCCA	384	2154	0.178273				clone not obtained
1618	dagK		diacylglycerol kinase	-	K00887	M	essential	growth supporting	TTATTATCTCTTAAGTCCAT	3	414	0.00724638	4.681	3.656	0.78103
1460	rmlC		dTDP-4-dehydrorhamnose 3,5-epimerase	-	K01790	M	essential	essential	ATTGAAATGTATTTATCCCA	102	462	0.220779	6.774	0.7258	0.107145	Yes
1457	rmlB		dTDP-glucose-4,6-dehydratase	-	K01710	M	essential	essential	ACCGATGAAACCAGCGCCAC	28	1057	0.0264901	6.333	0.4365	0.0689247	Yes
1461	rmlA		glucose-1-phosphate thymidyltransferase	-	K00973	M	essential	essential	GAAAGCGGATAATAAATCAT	93	870	0.106897	3.189	0.1455	0.0456256	Yes
322		galU	glucose-1-phosphate uridylyltransferase	-	K00963	M	essential	essential	GTGTTCCTAAACCTGCCGCA	32	921	0.0347448	5.762	4.025	0.698542
246	rgpG		glycosyl transferase N-acetylglucosaminyltransferase	+	K02851	M	possible essential	essential	TTATTAATCCGTCTCGCATT	114	1161	0.0981912	4.953	0.5645	0.113971	Yes
1588		mgs/bgsB	hexosyltransferase	-	K19002	M	growth supporting	compromised	GTTGCAACACCTGAAATCTG	33	1335	0.0247191	6.791	1.37	0.201738	Yes
1187	glmS		L-glutamine-D-fructose-6-phosphate amidotransferase	-	K00820	M	essential	essential	TTCCTCCGTCGCTTGCCCAT	226	1815	0.124518	3.975	2.365	0.594969
455	pbp2x		penicillin-binding protein 2X	+	K12556	M	essential	essential	GGTTTTCTCTAGGTACTCTG	44	2250	0.0195556	2.757	0.3778	0.137033	Yes
456	mraY		phospho-N-acetylmuramoyl-pentapeptide-transferase	+	K01000	M	essential	compromised	AAGAAACACTGTCCCCCCCA	154	1020	0.15098				clone not obtained
1718	murI		putative glutamate racemase	-	K01776	M	possible essential	non essential	TTAGCTGGACGCGGTCCATA	120	795	0.150943	4.501	0.3378	0.07505	Yes
1635	glmU		putative UDP-N-acetylglucosamine pyrophosphorylase	-	K04042	M	possible essential	essential	ACATAGTAAGTCCTGCCACT	74	1380	0.0536232				clone not obtained
972	murB		UDP-N-acetylenolpyruvoylglucosamine reductase	+	K00075	M	possible essential	essential	ATCACGCACAATCAAATTAC	193	921	0.209555	5.096	0.3583	0.07031	Yes
1731	murC		UDP-N-acetylmuramate--L-alanine ligase	-	K01924	M	possible essential	essential	TTGATGAAGCAGCAGCGCCA	49	1332	0.0367868	3.189	0.1293	0.0405456	Yes
548	murD		UDP-N-acetylmuramoyl-L-alanyl-D-glutamate synthetase	+	K01925	M	essential	essential	TCTAAAAGTGCCTGCGCTGA	138	1356	0.10177				clone not obtained
603	murF		UDP-N-acetylmuramoylalanyl-D-glutamyl-2,6- diaminopimelate-D-alanyl-D-alanyl ligase pentapeptide synthase	+	K01929	M	essential	essential	ATTTTGAGCACCTACAACCG	25	1359	0.0183959	6.432	0.1663	0.0258551	Yes
1677	murE		UDP-N-acetylmuramoylananine-D-glutamate-2,6-diaminopimelate ligase; UDP-MurNac-tripeptide synthetase	+	K05362	M	growth supporting	growth supporting	TGGTAGAAATCATGGCCGGA	416	1452	0.286501	7.062	0.5128	0.072614	Yes
1429	murC2		UDP-N-acetylmuramyl tripeptide synthetase MurC	+	K01928	M	essential	essential	GCAGATGTAGTCGCCCAAGT	658	1344	0.489583	4.814	0.06375	0.0132426	Yes
549	murG		undecaprenyl-PP-MurNAc-pentapeptide-UDPGlcNAc GlcNAc transferase	+	K02563	M	possible essential	essential	AGATTAGCGGCTACAACAGG	324	1086	0.298343	2.573	0.06807	0.0264555	Yes
830	rgpF			+	K07272	M	essential	essential	TGACATCCGCATCTGCCACT	119	1752	0.0679224	5.98	0.829	0.138629	Yes
248		sufD	ABC transporter permease	+	K09015	O	growth supporting	non essential	CAACTTAGGATTCTCTCCAA	199	1263	0.157561				clone not obtained
247		sufC	ABC transporter, ATP-binding protein	+	K09013	O	growth supporting	non essential	AGTCCCGTTAGGCCCCATAA	97	771	0.125811	7.813	4.731	0.605529
15	ftsH		cell division protein FtsH	+	K03798	O	essential	growth supporting	ACTTGGACGATACTACCACT	183	1971	0.0928463	3.21	0.1855	0.0577882	Yes
82	dnaK		chaperone protein, DnaK	+	K04043	O	growth supporting	compromised	GGAGTTGTACGGTTTCCTTC	87	1839	0.0473083	5.386	1.076	0.199777	Yes
1954	groEL		chaperonin GroEL	-	K04077	O	essential	growth supporting	CGCTGTCGTTGTCCCATCAC	250	1629	0.153468	4.177	0.8193	0.196146	Yes
83	dnaJ		co-chaperone protein DnaJ	+	K03686	O	growth supporting	compromised	TCACCCTGACGGGGTGCATT	327	1134	0.28836	7.505	5.861	0.780946
81	grpE		heat shock protein GrpE	+	K03687	O	essential	essential	CGTTCAAGATTATCAAGTGA	258	540	0.477778	6.497	2.528	0.389103	Yes
385			probable glycoprotein endopeptidase	+	no	O	growth supporting	compromised	AACAGAGAGTGCTGTGCTAG	22	687	0.0320233	1.386	0.176	0.126984	Yes
1955	groES		putative co-chaperonin GroES	-	K04078	O	possible essential	growth supporting	TACGACCACTCGGTCTCCTA	10	288	0.0347222	5.975	1.962	0.328368	Yes
869	trxB2		thioredoxin reductase	+	K21567	O	growth supporting	essential	AAATCTGCTCCAGTAATAGC	198	1014	0.195266	6.98	6.053	0.867192
463	trxB		thioredoxin reductase (NADPH)	+	K00384	O	growth supporting	growth supporting	GATTGCTTCTAGCAGCATAG	50	915	0.0546448	7.834	3.955	0.504851
2149		cbiO	ABC transporter, ATP-binding protein	-	K16787	P	essential	essential	GATAAGTGTAACTTACTTCT	14	843	0.0166074	6.963	1.238	0.177797	Yes
1852		corA	cation transporter, CorA family	+	K03284	P	essential	essential	GCTGTTGCGTTCTTCTGGTG	220	945	0.232804				clone not obtained
629	sod		manganese-type superoxide dismutase, Fe/Mn-SOD	+	K04564	P	essential	essential	TCATAAGCATATGGAAGATC	15	612	0.0245098	6.833	4.403	0.644373
1136	pstC		phosphate ABC transporter permease	-	K02038	P	essential	essential	GAGCAAGAGCGAAGCCAAGA	67	888	0.0754505	1.144	0.1153	0.100787	Yes
1137	pstC1		phosphate ABC transporter permease	-	K02037	P	essential	compromised	ATCGGTAAAGCCCCAAGTAA	237	936	0.253205	2.524	0.5313	0.210499	Yes
1138	pstS		phosphate ABC transporter substrate-binding protein	-	K02040	P	essential	essential	CCGCTAAGACAAGACTAGCC	38	864	0.0439815				clone not obtained
1135	pstB		phosphate ABC transporter, ATP-binding protein	-	K02036	P	growth supporting	essential	TAGATTTCCCACAGCCAGAA	158	804	0.196517	6.805	0.49	0.0720059	Yes
1134		pstB	phosphate ABC transporter, ATP-binding protein	-	K02036	P	growth supporting	compromised	CGAACCTGTAACTGTCACCT	175	759	0.230567	4.457	0.3758	0.0843168	Yes
1464		trmK	conserved hypothetical protein	-	K06967	R	growth supporting	growth supporting	GAAACTTCTCTCTTCTTATC	3	699	0.00429185	6.854	1.047	0.152758	Yes
475		rny	conserved hypothetical protein	+	K18682	R	growth supporting	non essential	ATTTAAAAGAGTCAGTTCTG	94	1608	0.0584577	6.911	4.1	0.593257
824		rmlD	dTDP-4-keto-L-rhamnose reductase	+	K00067	R	essential	growth supporting	GCACAATGGTAGACAAGACT	150	855	0.175439	5.096	0.293	0.0574961	Yes
1004	gtfB		glucosyltransferase-I	+	K00689	R	non essential	non essential	CATGCCTGAACGTTGATTTA	1573	4431	0.354999	2.676	3.394	1.26831
330	gltX		glutamyl-tRNA synthetase	+	K09698	R	essential	essential	CTTTTCCTTCAGCCAAGAGT	281	1458	0.19273	7.161	1.963	0.274124	Yes
950		era	GTP-binding protein	+	K03978	R	essential	essential	AAGAAGAATAGAAGCATTGT	19	594	0.0319865	4.18	1.526	0.365072	Yes
801		obgE	GTP-binding protein / Obg	+	K03979	R	essential	essential	AACATATTTCTCACGTCGAA	67	1311	0.051106				clone not obtained
1920	der		GTP-binding protein Der	-	K03977	R	essential	growth supporting	AATCTTTGCTACATATTCAT	295	1311	0.225019	7.41	2.08	0.280702	Yes
993		rbgA	GTPase YlqF	+	K14540	R	essential	essential	CGGGCTTTTGACATATGCCC	21	852	0.0246479	7.702	7.286	0.945988
1801		yqeH	GTPase YqeH	-	K06948	R	essential	essential	GAGATAAAACGCTGCAATCC	270	1107	0.243902	6.951	1.323	0.190332	Yes
940		hlyIII	hemolysin III-related protein	-	K11068	R	growth supporting	non essential	CTTAGTTTCAGAGTTTGTGT	6	657	0.00913242	7.527	6.706	0.890926
1802		yqeG	hypothetical protein / haloacid dehalogenase-like hydrolase	-	K07015	R	essential	compromised	CTTTAATACCGTGCTTTCGC	65	528	0.123106	5.008	4.422	0.882987
368		rnj	hypothetical protein / RNase J	-	K12574	R	essential	essential	CGGATGAGAGCTAGAGCCAG	320	1683	0.190137	7.749	1.23	0.15873	Yes
1474		rnz	ribonuclease Z	-	K00784	R	essential	essential	CATTTCTCGCCTTAGCTGGC	32	930	0.0344086	6.813	6.656	0.976956
1742	fabK		trans-2-enoyl-ACP reductase	-	K02371	R	essential	essential	AACGTTCTATATATTTACCT	293	966	0.303313	3.47	0.053	0.0152738	Yes
409		tsaE	tRNA threonylcarbamoyladenosine biosynthesis protein	+	K06925	R	growth supporting	growth supporting	TCACGAACAATCGTATAGGT	168	444	0.378378	7.288	1.162	0.15944	Yes
249	nifS		class-V aminotransferase, NifS protein homolog,	+	K11717	S	growth supporting	non essential	CCAAGCTATGGACGCCACGA	161	1230	0.130894	8.421	4.128	0.490203	Yes
1428		dacA/cdaA	conserved hypothetical protein	-	K18672	S	possible essential	growth supporting	TAACACCATAAGTAATAACT	233	855	0.272515	2.722	0.2458	0.0903012	Yes
369			conserved hypothetical protein	-	no	S	growth supporting	compromised	TTTTGGTTTGTTCGCGGCGT	64	231	0.277056	4.347	1.422	0.327122	Yes
22	gbpB		glucan-binding protein B	+	K21471	S	essential	essential	TTGTGCTGCTTGCTGTTGTG	133	1296	0.102623	5.778	0.4998	0.0865005	Yes
1211		plsY	glycerol-3-phosphate acyltransferase PlsY	+	K08591	S	essential	essential	TTGCCAATCCAAAGTCCTGT	48	639	0.0751174	5.847	4.059	0.694202
754		hprK	HPr kinase/phosphorylase	+	K06023	T	essential	essential	CAACAATTGTATACGTTCAG	142	936	0.151709	4.653	0.8933	0.191984	Yes
483		pppL	phosphoprotein phosphatase (pppL protein)	+	K20074	T	growth supporting	compromised	ATCAGTAACGGTCATCTCAC	139	744	0.186828	7.517	6.84	0.909937
1517	vicR		response regulator CovR; VicR homolog	-	K07668	T;K	possible essential	essential	AAGTCCAATATAATCAAGTC	135	708	0.190678	5.606	5.421	0.967
1727	yidC2		Preprotein translocase	+	K03217	U	possible essential	compromised	TAAACCCAACCTTCACCAGT	93	933	0.0996785	2.951	0.6674	0.226161	Yes
1838	secA		preprotein translocase subunit SecA	-	K03070	U	growth supporting	essential	CTATCAAAATGGTGAGACCT	152	2520	0.0603175	6.188	6.858	1.10827
1609		secG	preprotein translocase subunit SecG	-	K03075	U	essential	growth supporting	No suitable sgRNAs		237					clone not obtained
2006	secY		preprotein translocase subunit SecY	-	K03076	U	essential	growth supporting	AATATAAGGACTAACCCCCA	214	1305	0.163985	4.01	0.225	0.0561097	Yes
1948	secE		preprotein translocase, SecE subunit	-	K03073	U	essential	compromised	TGCCAAGATTGTTTACGTGT	48	177	0.271186	7.329	1.943	0.265111	Yes
744	ftsY		putative cell division protein FtsY; signal recognition particle (docking protein)	+	K03110	U	possible essential	compromised	ACGGAATGCCCACTAGCTGC	234	1497	0.156313	3.214	1.212	0.3771	Yes
1060	ffh		signal recognition particle	-	K03106	U	growth supporting	non essential	TTTAACTGGTCAATAGCAGC	426	1551	0.274662	1.869	0.2825	0.15115	Yes
716	murN		peptidoglycan branched peptide synthesis protein MurN	-	K12554	V	essential	growth supporting	AAATAGCGGCCGCCAGTCAT	183	1233	0.148418	4.874	0.2563	0.0525851	Yes
717	murM		putative peptidoglycan branched peptide synthesis protein MurM	-	K05363	V	possible essential	essential	AGAACTGCTTTGTAGTAGAT	67	1215	0.055144	5.236	0.1613	0.030806	Yes
1006	bceA		putative ABC transporter, ATP-binding protein	+	K02003	V;Q	non essential	non essential	TTTGAAGTCAACGTCTTGCA	67	753	0.0889774	6.28	5.491	0.874363
818		rpsU	30S ribosomal protein S21	+	K02970		growth supporting	compromised	No suitable sgRNAs		177
340		rpmH	50S ribosomal protein L34	+	K02914		growth supporting	compromised	CGTTGACGACGGATTTTACT	18	135	0.133333	4.814	0.8975	0.186435	Yes
1743	acp		acyl carrier protein	-	K02078		essential	essential	No suitable sgRNAs		225
1534	atpH		ATP synthase F0F1 subunit C	-	K02110		essential	essential	No suitable sgRNAs		204
1201			conserved hypothetical protein	-	no		essential	compromised	No suitable sgRNAs		162
895			DNA-damage-inducible protein	+	no		growth supporting	compromised	No suitable sgRNAs		273
829	rgpE		glycosyltransferase	+	K12998		growth supporting	growth supporting	CTCAGCATCCATACGATAGA	619	1397	0.443092	7.826	1.65	0.210836	Yes
pBGE	gfp		green fluorescent protein				non essential	non essential	ACAAGTGTCGGCCAAGGAAC	162	717	0.225941	5.878	6.108	1.03913
958			hypothetical protein	+	no		growth supporting	compromised	GAAAGAAGTCCTTCTCTGTT	170	321	0.529595	6.07	0.2035	0.0335255	Yes
959			hypothetical protein	-	no		essential	essential	TTTGATATCGAATTGACTGC	45	255	0.176471	5.753	3.959	0.688163
18			hypothetical protein	+	no		essential	compromised	No suitable sgRNAs		138
738			hypothetical protein	+	no		essential	essential	No suitable sgRNAs		135
393			hypothetical protein / DNA-binding domain	+	no		essential	growth supporting	CACGATTATTAACCGCTTGT	50	516	0.0968992	7.542	4.967	0.658579
471		gpsB	hypothetical protein / gpsB	+	no		essential	essential	AATCCTTAATAATATCGTCA	92	339	0.271386	4.723	0.4338	0.0918484	Yes
pBGE	gfpprom		P23 promoter				non essential	non essential			n/a		5.005	4.591	0.917283
1075	dfp		phosphopantothenoylcysteine decarboxylase	+	K01598		essential	non essential	GGTTAATTGATGGCTTAGGT	55	540	0.101852	2.581	0.3718	0.144053	Yes
825	rgpA		polysaccharide biosynthesis protein; rhamnosyl transferase	+	K12996		growth supporting	essential	ACTCTGGCAGGACCCAGCTT	123	1089	0.112948	3.227	0.2993	0.0927487	Yes
599		ddlA	putative D-alanine-D-alanine ligase	+			possible essential	essential	AAACATCGCGTTCTGCAGAA	35	1050	0.0333333				clone not obtained
1074			putative flavoprotein involved in panthothenate metabolism	+	K01922		possible essential	non essential	TGGTTTAATGGCAGAAGCTG	139	687	0.202329				clone not obtained
828	rgpD		putative polysaccharide ABC transporter	+	K01990		MD	compromised	CTTCGAAATCAATATCTCGC	137	1218	0.112479	4.255	0.65	0.152761	Yes
826	rgpB		rhamnosyltransferase	+	K12997		possible essential	essential	GATGAATTCCTGACCATTGT	25	936	0.0267094	4.984	0.433	0.086878	Yes
IGR	rnpB		ribonuclease P RNA	+			possible essential	essential	CATCACAGCCAGTGCTAGCA				5.366	0.3918	0.0730153	Yes
*compromised, 10-1% observed vs expected reads; growth supporting, <1% observed vs expected reads in FMC and BHI media; essential, >1% observed vs expected reads after selection on solid media
1 Shields RC, Zeng L, Culp DA, Burne RA Genomewide identification of essential genes and fitness determinants of Streptococcus mutans UA159. mSphere 3, e00031-18 (2018).
