## Supplemental Table 3 for "Repurposing the *Streptococcus mutans* CRISPR-Cas9 System to Understand Essential Gene Function"

### Sheet: Sheet1
Strain	Description	Source
S. mutans strains
UA159	Wild-type	Burne Lab
Δcas9	AT>TA (start codon to stop codon mutation)	This study
dcas9	Catalytically inactive Cas9; D10A/H840A (point mutations)	This study
S. mutans Δcas9 Pxyl-dcas9Smu	Backbone for CRISPRi growth/microscopy studies	This study
S. mutans Δcas9 pBGE::P23-gfp pPM::sgRNA-gfp Pxyl-dcas9Smu	CRISPRi test strain against gfp	This study
S. mutans Δcas9 pBGE::P23-gfp pPM::sgRNA-gfp Pxyl-dcas9Spy	CRISPRi test strain against gfp	This study
S. mutans Δcas9 pPM::sgRNA-gfpprom Pxyl-dcas9Smu	Backbone for PAM recognition studies	This study
S. mutans Δcas9 pPM::sgRNA-gfpprom Pxyl-dcas9Spy	Backbone for PAM recognition studies	This study
E. coli strains
10-beta	Cloning host, derivative of DH10B	New England Biolabs
dam-/dcm-	Methyltransferase deficient E. coli cells for cloning with XbaI	New England Biolabs
BTH101	Reporter strain for BACTH assay	Euromedex
Plasmids
pPM::sgRNA	S. mutans integration vector containing a single-guide RNA cassette; erythromycin resistance	This study
pPBGE::P23-gfp	S. mutans integration vector containing a constituively active gfp gene; erythromycin resistance	This study
pZX9	S. mutans xylose-inducible system; spectinomycin resistance	1
pPBGE	S. mutans integration vector; erythromycin resistance	2
pPMZ	S. mutans integration vector; kanamycin resistance	3
pUT18C	BACTH vector, kanamycin resistance	Euromedex
pKT25	BACTH vector, ampicillin resistance	Euromedex
1 Xie Z, Qi F, Merritt J, Development of a Tunable Wide-Range Gene Induction System Useful for the Study of Streptococcal Toxin-Antitoxin Systems. Appl. Environ. Microbiol. 79, 6375-6385 (20
2 Wen ZT, Burne RA, Construction of a new integration vector for use in Streptococcus mutans. Plasmid 45, 31-36 (2001).
3 Zeng L, Wen ZT, Burne RA, A novel signal transduction system and feedback loop regulate fructan hydrolase gene expression in Streptococcus mutans. Mol. Microbiol. 62, 187–200 (2006).
