## Supplemental Table 4 for "Repurposing the *Streptococcus mutans* CRISPR-Cas9 System to Understand Essential Gene Function"

### Sheet: Oligonucleotides
	Oligonucleotide sequence (5'-3')	Description
S. mutans cloning
SMu.1405cA	CATTTGATAAGGATTTAGATGCCC	deletion of S. mutans cas9
SMu.1405cB	GGTTTTTTCTAAAATGTCTCCTTTG	deletion of S. mutans cas9
SMu.1405cC	CAAAGGAGACATTTTAGAAAAAACC	deletion of S. mutans cas9
SMu.1405cD	GCGTGTATCAAACTTTCCTTCAA	deletion of S. mutans cas9
SMu.1405cE	TGCCCAATACAAAGCAATCA	sequencing deletion of S. mutans cas9
SMu.1405cF	GCCGCAAATGATAAATGGTT	sequencing deletion of S. mutans cas9
D10AA	TGCCCAATACAAAGCAATCA	dead Cas9 cloning
D10AB	GGTTCCAATAGCAAGTCCAAT	dead Cas9 cloning
D10AC	ATTGGACTTGCTATTGGAACC	dead Cas9 cloning
D10AD	TTTTGCTCCTGAAGCGAACT	dead Cas9 cloning
D10AE	TGCAATTTCAGGAGCATCAG	sequencing dead Cas9 cloning
D10AF	TGCAATGGTGCTTTCTCTTC	sequencing dead Cas9 cloning
H840AA	AAGTGAAAAAGCTGGAAAGACG	dead Cas9 cloning
H840AB	GCGGGATAATAGCGTCTATATC	dead Cas9 cloning
H840AC	GATATAGACGCTATTATCCCGC	dead Cas9 cloning
H840AD	CCATTTTTATCAGTACGGACATC	dead Cas9 cloning
H840AE	GGATTTCCTTGAAAAAGAATTTGA	sequencing dead Cas9 cloning
H840AF	AGCAACAATCGGGCTATCAA	sequencing dead Cas9 cloning
CRISPRi system cloning
XylGFPA	TCCTTTGCTCATGGATCCTATCCTCCTTTGATTTAAGTGAACAAGT	xylose-inducible green fluorescent protein
XylGFPB	AGCTGTACAAATGCATGCCCGCCATAAACTGCCAGGCATC	xylose-inducible green fluorescent protein
XylGFPC	ACTTGTTCACTTAAATCAAAGGAGGATAGGATCCATGAGCAAAGGA	xylose-inducible green fluorescent protein
XylGFPD	GATGCCTGGCAGTTTATGGCGGGCATGCATTTGTACAGCT	xylose-inducible green fluorescent protein
XylSmcas9A	GAGTAAGGTTTTTTCATAAATGTTATCCTCCTTTGATTTAAGTGAACAAGT	xylose-inducible S. mutans dcas9
XylSmcas9B	AATAAGTTAGGAGGAGACTAACCGCCATAAACTGCCAGGCATC	xylose-inducible S. mutans dcas9
XylSmcas9C	ACTTGTTCACTTAAATCAAAGGAGGATAACATTTATGAAAAAACCTTACTC	xylose-inducible S. mutans dcas9
XylSmcas9D	GATGCCTGGCAGTTTATGGCGGTTAGTCTCCTCCTAACTTATT	xylose-inducible S. mutans dcas9
XylCas9Av2	GCCTATTGAGTATTTCTTATCCATAGATCCCTCCTTTGATTTAAGTGAACAAGT	xylose-inducible S. pyogenes dcas9
XylCas9B	CCTTTCTGCGTTTATACCTAGagatacggtaaactagcctcgt	xylose-inducible S. pyogenes dcas9
XylCas9Cv2	ACTTGTTCACTTAAATCAAAGGAGGGATCTATGGATAAGAAATACTCAATAGGC	xylose-inducible S. pyogenes dcas9
XylCas9D	ACGAGGCTAGTTTACCGTATCTctaggtataaacgcagaaagg	xylose-inducible S. pyogenes dcas9
pZX9seqF	agttttccgctgagaaaggt	sequencing xylose-inducible constructs
pZX9seqR	tccgccttaattgctcattc	sequencing xylose-inducible constructs
sgRNA cloning
pRCS1seqR	aaaacagccaagctggagac	sgRNA sequencing
sgRNAgfpNTv2F	gccaaggaacGTTTTAGAGCTAGAAATAGC	sgRNA targeting gfp
sgRNAgfpNTv2R	cgacacttgtACATTTATTGTACAACACG	sgRNA targeting gfp
sgRNAatpB_F	gtgttccggtGTTTTAGAGCTAGAAATAGC	sgRNA targeting atpB
sgRNAatpB_R	tgatagcacgACATTTATTGTACAACACG	sgRNA targeting atpB
sgRNAatpB_3F	gtgttccggtGTTTTAGAGCTAGAAATAGC	site-directed mutagenesis of atpB sgRNA
sgRNAatpB_3R	tgatagcccgACATTTATTGTACAACACG	site-directed mutagenesis of atpB sgRNA
sgRNAatpB_6F	gtgttccggtGTTTTAGAGCTAGAAATAGC	site-directed mutagenesis of atpB sgRNA
sgRNAatpB_6R	tgatggcacgACATTTATTGTACAACACG	site-directed mutagenesis of atpB sgRNA
sgRNAatpB_9F	gtgttccggtGTTTTAGAGCTAGAAATAGC	site-directed mutagenesis of atpB sgRNA
sgRNAatpB_9R	taatagcacgACATTTATTGTACAACACG	site-directed mutagenesis of atpB sgRNA
sgRNAatpB_3,6F	gtgttccggtGTTTTAGAGCTAGAAATAGC	site-directed mutagenesis of atpB sgRNA
sgRNAatpB_3,6R	tgatggcccgACATTTATTGTACAACACG	site-directed mutagenesis of atpB sgRNA
sgRNAatpB_3,9F	gtgttccggtGTTTTAGAGCTAGAAATAGC	site-directed mutagenesis of atpB sgRNA
sgRNAatpB_3,9R	taatagcccgACATTTATTGTACAACACG	site-directed mutagenesis of atpB sgRNA
sgRNAatpB_6,9F	gtgttccggtGTTTTAGAGCTAGAAATAGC	site-directed mutagenesis of atpB sgRNA
sgRNAatpB_6,9R	taatggcacgACATTTATTGTACAACACG	site-directed mutagenesis of atpB sgRNA
sgRNAatpB_3,6,9F	gtgttccggtGTTTTAGAGCTAGAAATAGC	site-directed mutagenesis of atpB sgRNA
sgRNAatpB_3,6,9R	taatggcccgACATTTATTGTACAACACG	site-directed mutagenesis of atpB sgRNA
sgRNAatpB_12F	gggttccggtGTTTTAGAGCTAGAAATAGC	site-directed mutagenesis of atpB sgRNA
sgRNAatpB_12R	tgatagcacgACATTTATTGTACAACACG	site-directed mutagenesis of atpB sgRNA
sgRNAatpB_15F	gtgtgccggtGTTTTAGAGCTAGAAATAGC	site-directed mutagenesis of atpB sgRNA
sgRNAatpB_15R	tgatagcacgACATTTATTGTACAACACG	site-directed mutagenesis of atpB sgRNA
sgRNAatpB_18F	gtgttcctgtGTTTTAGAGCTAGAAATAGC	site-directed mutagenesis of atpB sgRNA
sgRNAatpB_18R	tgatagcacgACATTTATTGTACAACACG	site-directed mutagenesis of atpB sgRNA
sgRNAatpB_12,15F	gggtgccggtGTTTTAGAGCTAGAAATAGC	site-directed mutagenesis of atpB sgRNA
sgRNAatpB_12,15R	tgatagcacgACATTTATTGTACAACACG	site-directed mutagenesis of atpB sgRNA
sgRNAatpB_12,18F	gggttcctgtGTTTTAGAGCTAGAAATAGC	site-directed mutagenesis of atpB sgRNA
sgRNAatpB_12,18R	tgatagcacgACATTTATTGTACAACACG	site-directed mutagenesis of atpB sgRNA
sgRNAatpB_15,18F	gtgtgcctgtGTTTTAGAGCTAGAAATAGC	site-directed mutagenesis of atpB sgRNA
sgRNAatpB_15,18R	tgatagcacgACATTTATTGTACAACACG	site-directed mutagenesis of atpB sgRNA
sgRNAatpB_12,15,18F	gggtgcctgtGTTTTAGAGCTAGAAATAGC	site-directed mutagenesis of atpB sgRNA
sgRNAatpB_12,15,18R	tgatagcacgACATTTATTGTACAACACG	site-directed mutagenesis of atpB sgRNA
sgRNAnegF	GTTTTAGAGCTAGAAATAGC	removal of 20-nt base-pairing region
sgRNAnegR	ACATTTATTGTACAACACG	removal of 20-nt base-pairing region
Pveg-sgRNAPsloAF	ATTAATTCCGGTTTTAGAGCTAGAAATAGC	plasmid interference assay
Pveg-sgRNAPsloAR	TACATCTAATACATTTATTGTACAACACG	plasmid interference assay
sgRNAldh+1F	TCGTTAACCAGTTTTAGAGCTAGAAATAGC	plasmid interference assay
sgRNAldh+1R	GAGCGAAAGCACATTTATTGTACAACACG	plasmid interference assay
sgRNAldh-1F	AACGAGATCGGTTTTAGAGCTAGAAATAGC	plasmid interference assay
sgRNAldh-1R	GGTAAAAATCACATTTATTGTACAACACG	plasmid interference assay
sgRNAdivIB-1F	AGTCCTTTCGGTTTTAGAGCTAGAAATAGC	plasmid interference assay
sgRNAdivIB-1R	ACTGGCAGGCACATTTATTGTACAACACG	plasmid interference assay
sgRNAdivIB+1F	GACTACTGGCGTTTTAGAGCTAGAAATAGC	plasmid interference assay
sgRNAdivIB+1R	CTTTCGAGGAACATTTATTGTACAACACG	plasmid interference assay
sgRNAcomE-1F	ATCCCTGAAAGTTTTAGAGCTAGAAATAGC	plasmid interference assay
sgRNAcomE-1R	AGCGTCAATAACATTTATTGTACAACACG	plasmid interference assay
sgRNAcomE+1F	AGAACTCCTCGTTTTAGAGCTAGAAATAGC	plasmid interference assay
sgRNAcomE+1R	CCCACCGCATACATTTATTGTACAACACG	plasmid interference assay
sgRNAatpB-1F	agtcaactgaGTTTTAGAGCTAGAAATAGC	plasmid interference assay
sgRNAatpB-1R	ccatagcaatACATTTATTGTACAACACG	plasmid interference assay
sgRNAsloAF	attaattccgGTTTTAGAGCTAGAAATAGC	plasmid interference assay
sgRNAsloAR	tacatctaatACATTTATTGTACAACACG	plasmid interference assay
sgRNAgfpprom_F	tatcaaaattGTTTTAGAGCTAGAAATAGC	PAM recognition GFP assay
sgRNAgfpprom_R	aaatagtcttACATTTATTGTACAACACG	PAM recognition GFP assay
gfppromseq_R	AAACTTCAATGTCAGCTT	PAM recognition GFP assay
Q5_CCA_F	GACAAAAAGAccaAATTTTGATAAAATAGTCTTATTAAC	PAM recognition GFP assay
Q5_CCA_R	ATATAAAATTTAAATTATATCAACGTTAATAAG	PAM recognition GFP assay
Q5_CCT_F	GACAAAAAGAcctAATTTTGATAAAATAGTCTTATTAACTAATAAG	PAM recognition GFP assay
Q5_CCT_R	ATATAAAATTTAAATTATATCAACGTTAATAAG	PAM recognition GFP assay
Q5_CCC_F	GACAAAAAGAcccAATTTTGATAAAATAGTCTTATTAACTAATAAG	PAM recognition GFP assay
Q5_CCC_R	ATATAAAATTTAAATTATATCAACGTTAATAAG	PAM recognition GFP assay
Q5_CCG_F	GACAAAAAGAccgAATTTTGATAAAATAGTCTTATTAACTAATAAG	PAM recognition GFP assay
Q5_CCG_R	ATATAAAATTTAAATTATATCAACGTTAATAAG	PAM recognition GFP assay
Q5_CGT_F	GACAAAAAGAcgtAATTTTGATAAAATAGTCTTATTAACTAATAAG	PAM recognition GFP assay
Q5_CGT_R	ATATAAAATTTAAATTATATCAACGTTAATAAG	PAM recognition GFP assay
Q5_CAT_F	GACAAAAAGAcatAATTTTGATAAAATAGTCTTATTAAC	PAM recognition GFP assay
Q5_CAT_R	ATATAAAATTTAAATTATATCAACGTTAATAAG	PAM recognition GFP assay
Q5_CTT_F	GACAAAAAGActtAATTTTGATAAAATAGTCTTATTAACTAATAAG	PAM recognition GFP assay
Q5_CTT_R	ATATAAAATTTAAATTATATCAACGTTAATAAG	PAM recognition GFP assay
Q5_GCT_F	GACAAAAAGAgctAATTTTGATAAAATAGTCTTATTAAC	PAM recognition GFP assay
Q5_GCT_R	ATATAAAATTTAAATTATATCAACGTTAATAAG	PAM recognition GFP assay
Q5_ACT_F	GACAAAAAGAactAATTTTGATAAAATAGTCTTATTAAC	PAM recognition GFP assay
Q5_ACT_R	ATATAAAATTTAAATTATATCAACGTTAATAAG	PAM recognition GFP assay
Q5_TCT_F	ctaattTTGATAAAATAGTCTTATTAACTAATAAG	PAM recognition GFP assay
Q5_TCT_R	atcttttTGTCATATAAAATTTAAATTATATCAAC	PAM recognition GFP assay
Q5_TAT_F	ataattTTGATAAAATAGTCTTATTAACTAATAAG	PAM recognition GFP assay
Q5_TAT_R	atcttttTGTCATATAAAATTTAAATTATATCAAC	PAM recognition GFP assay
Q5_AGG_F	ggaattTTGATAAAATAGTCTTATTAACTAATAAG	PAM recognition GFP assay
Q5_AGG_R	ttcttttTGTCATATAAAATTTAAATTATATCAAC	PAM recognition GFP assay
Q5_AAA_F	GACAAAAAGAaaaAATTTTGATAAAATAG	PAM recognition GFP assay
Q5_AAA_R	ATATAAAATTTAAATTATATCAACGTTAATAAG	PAM recognition GFP assay
Q5_TCA_F	caaattTTGATAAAATAGTCTTATTAACTAATAAG	PAM recognition GFP assay
Q5_TCA_R	atcttttTGTCATATAAAATTTAAATTATATCAAC	PAM recognition GFP assay
Q5_GGT_F	gtaattTTGATAAAATAGTCTTATTAACTAATAAG	PAM recognition GFP assay
Q5_GGT_R	ctcttttTGTCATATAAAATTTAAATTATATCAAC	PAM recognition GFP assay
Q5_GTA_F	GACAAAAAGAgtaAATTTTGATAAAATAGTC	PAM recognition GFP assay
Q5_GTA_R	ATATAAAATTTAAATTATATCAACGTTAATAAG	PAM recognition GFP assay
Q5_CTA_F	attTTGATAAAATAGTCTTATTAACTAATAAG	PAM recognition GFP assay
Q5_CTA_R	ttagTCTTTTTGTCATATAAAATTTAAATTATATC	PAM recognition GFP assay
Q5_CTC_F	attTTGATAAAATAGTCTTATTAACTAATAAG	PAM recognition GFP assay
Q5_CTC_R	tgagTCTTTTTGTCATATAAAATTTAAATTATATC	PAM recognition GFP assay
Q5_CTG_F	attTTGATAAAATAGTCTTATTAACTAATAAG	PAM recognition GFP assay
Q5_CTG_R	tcagTCTTTTTGTCATATAAAATTTAAATTATATC	PAM recognition GFP assay
sgRNAscrBF	ttgtatgccaGTTTTAGAGCTAGAAATAGC	CRISPRi growth control
sgRNAscrBR	cgtatcatatACATTTATTGTACAACACG	CRISPRi growth control
sgRNAlacGF	aatcgctggcGTTTTAGAGCTAGAAATAGC	CRISPRi growth control
sgRNAlacGR	tctatcatcaACATTTATTGTACAACACG	CRISPRi growth control
sgRNAgftB-1F	CGTTGATTTAGTTTTAGAGCTAGAAATAGC	CRISPRi growth control
sgRNAgtfB-1R	TTCAGGCATGACATTTATTGTACAACACG	CRISPRi growth control
CRISPRi_atpB_F	accgagttcaGTTTTAGAGCTAGAAATAGC	CRISPRi sgRNA library
CRISPRi_atpB_R	gatggactagACATTTATTGTACAACACG	CRISPRi sgRNA library
CRISPRi_grpE_F	tatcaagtgaGTTTTAGAGCTAGAAATAGC	CRISPRi sgRNA library
CRISPRi_grpE_R	atcttgaacgACATTTATTGTACAACACG	CRISPRi sgRNA library
CRISPRi_pgk_F	catcttttacGTTTTAGAGCTAGAAATAGC	CRISPRi sgRNA library
CRISPRi_pgk_R	gcgttattacACATTTATTGTACAACACG	CRISPRi sgRNA library
CRISPRi_gyrA_F	gacgatgaacGTTTTAGAGCTAGAAATAGC	CRISPRi sgRNA library
CRISPRi_gyrA_R	gtattttataACATTTATTGTACAACACG	CRISPRi sgRNA library
CRISPRi_topA_F	cttcacgatcGTTTTAGAGCTAGAAATAGC	CRISPRi sgRNA library
CRISPRi_topA_R	gggaagcgatACATTTATTGTACAACACG	CRISPRi sgRNA library
CRISPRi_secY_F	ctaacccccaGTTTTAGAGCTAGAAATAGC	CRISPRi sgRNA library
CRISPRi_secY_R	tccttatattACATTTATTGTACAACACG	CRISPRi sgRNA library
CRISPRi_rgpA_F	gacccagcttGTTTTAGAGCTAGAAATAGC	CRISPRi sgRNA library
CRISPRi_rgpA_R	ctgccagagtACATTTATTGTACAACACG	CRISPRi sgRNA library
CRISPRi_pbp2b_F	cgagggctggGTTTTAGAGCTAGAAATAGC	CRISPRi sgRNA library
CRISPRi_pbp2b_R	cggacaaattACATTTATTGTACAACACG	CRISPRi sgRNA library
CRISPRi_folP_F	gctgccaacaGTTTTAGAGCTAGAAATAGC	CRISPRi sgRNA library
CRISPRi_folP_R	aggagcggctACATTTATTGTACAACACG	CRISPRi sgRNA library
CRISPRi_bceA_F	acgtcttgcaGTTTTAGAGCTAGAAATAGC	CRISPRi sgRNA library
CRISPRi_bceA_R	tgacttcaaaACATTTATTGTACAACACG	CRISPRi sgRNA library
CRISPRi_pth_F	tggatttccaGTTTTAGAGCTAGAAATAGC	CRISPRi sgRNA library
CRISPRi_pth_R	ggcagtaaatACATTTATTGTACAACACG	CRISPRi sgRNA library
CRISPRi_dnaA_F	ttagaacaacGTTTTAGAGCTAGAAATAGC	CRISPRi sgRNA library
CRISPRi_dnaA_R	cagctggattACATTTATTGTACAACACG	CRISPRi sgRNA library
CRISPRi_13_F	acgaatcagtGTTTTAGAGCTAGAAATAGC	CRISPRi sgRNA library
CRISPRi_13_R	ccttttttaaACATTTATTGTACAACACG	CRISPRi sgRNA library
CRISPRi_ftsH_F	tactaccactGTTTTAGAGCTAGAAATAGC	CRISPRi sgRNA library
CRISPRi_ftsH_R	tcgtccaagtACATTTATTGTACAACACG	CRISPRi sgRNA library
CRISPRi_gbpB_F	tgctgttgtgGTTTTAGAGCTAGAAATAGC	CRISPRi sgRNA library
CRISPRi_gbpB_R	agcagcacaaACATTTATTGTACAACACG	CRISPRi sgRNA library
CRISPRi_fbaA_F	cccatatattGTTTTAGAGCTAGAAATAGC	CRISPRi sgRNA library
CRISPRi_fbaA_R	tggttataaaACATTTATTGTACAACACG	CRISPRi sgRNA library
CRISPRi_322_F	acctgccgcaGTTTTAGAGCTAGAAATAGC	CRISPRi sgRNA library
CRISPRi_322_R	ttaggaacacACATTTATTGTACAACACG	CRISPRi sgRNA library
CRISPRi_358_F	cttcgcgcttGTTTTAGAGCTAGAAATAGC	CRISPRi sgRNA library
CRISPRi_358_R	tattgccagaACATTTATTGTACAACACG	CRISPRi sgRNA library
CRISPRi_415_F	ataaaagctgGTTTTAGAGCTAGAAATAGC	CRISPRi sgRNA library
CRISPRi_415_R	gggcaaaacgACATTTATTGTACAACACG	CRISPRi sgRNA library
CRISPRi_sygA_F	ccgcattccaGTTTTAGAGCTAGAAATAGC	CRISPRi sgRNA library
CRISPRi_sygA_R	cttatgttgaACATTTATTGTACAACACG	CRISPRi sgRNA library
CRISPRi_pgi_F	atgtgaagcaGTTTTAGAGCTAGAAATAGC	CRISPRi sgRNA library
CRISPRi_pgi_R	gaattggattACATTTATTGTACAACACG	CRISPRi sgRNA library
CRISPRi_nusA_F	gatctcaaggGTTTTAGAGCTAGAAATAGC	CRISPRi sgRNA library
CRISPRi_nusA_R	agcttgaaggACATTTATTGTACAACACG	CRISPRi sgRNA library
CRISPRi_gapC_F	caagcatgttGTTTTAGAGCTAGAAATAGC	CRISPRi sgRNA library
CRISPRi_gapC_R	cacacttgttACATTTATTGTACAACACG	CRISPRi sgRNA library
CRISPRi_sygB_F	ctaaacgacgGTTTTAGAGCTAGAAATAGC	CRISPRi sgRNA library
CRISPRi_sygB_R	ctattcgtgtACATTTATTGTACAACACG	CRISPRi sgRNA library
CRISPRi_357_F	aggtttcttaGTTTTAGAGCTAGAAATAGC	CRISPRi sgRNA library
CRISPRi_357_R	aactctgctcACATTTATTGTACAACACG	CRISPRi sgRNA library
CRISPRi_gltX_F	agccaagagtGTTTTAGAGCTAGAAATAGC	CRISPRi sgRNA library
CRISPRi_gltX_R	gaaggaaaagACATTTATTGTACAACACG	CRISPRi sgRNA library
CRISPRi_471_F	aatatcgtcaGTTTTAGAGCTAGAAATAGC	CRISPRi sgRNA library
CRISPRi_471_R	attaaggattACATTTATTGTACAACACG	CRISPRi sgRNA library
CRISPRi_481_F	cagcacgatcGTTTTAGAGCTAGAAATAGC	CRISPRi sgRNA library
CRISPRi_481_R	ttggtcgtaaACATTTATTGTACAACACG	CRISPRi sgRNA library
CRISPRi_kguA_F	cgcgttgtcaGTTTTAGAGCTAGAAATAGC	CRISPRi sgRNA library
CRISPRi_kguA_R	tccgcaaaggACATTTATTGTACAACACG	CRISPRi sgRNA library
CRISPRi_169_F	caacttcaccGTTTTAGAGCTAGAAATAGC	CRISPRi sgRNA library
CRISPRi_169_R	aacgtaaatgACATTTATTGTACAACACG	CRISPRi sgRNA library
CRISPRi_419_F	tcaccttcctGTTTTAGAGCTAGAAATAGC	CRISPRi sgRNA library
CRISPRi_419_R	tgtttttattACATTTATTGTACAACACG	CRISPRi sgRNA library
CRISPRi_589_F	accctttgcaGTTTTAGAGCTAGAAATAGC	CRISPRi sgRNA library
CRISPRi_589_R	gaaaaagtacACATTTATTGTACAACACG	CRISPRi sgRNA library
CRISPRi_nadE_F	ccagcaagacGTTTTAGAGCTAGAAATAGC	CRISPRi sgRNA library
CRISPRi_nadE_R	tcgtctagcgACATTTATTGTACAACACG	CRISPRi sgRNA library
CRISPRi_prs_F	tggaggtgatGTTTTAGAGCTAGAAATAGC	CRISPRi sgRNA library
CRISPRi_prs_R	agttagttgcACATTTATTGTACAACACG	CRISPRi sgRNA library
CRISPRi_368_F	ctagagccagGTTTTAGAGCTAGAAATAGC	CRISPRi sgRNA library
CRISPRi_368_R	ctctcatccgACATTTATTGTACAACACG	CRISPRi sgRNA library
CRISPRi_thrC_F	tttctgtcccGTTTTAGAGCTAGAAATAGC	CRISPRi sgRNA library
CRISPRi_thrC_R	ttattgtcttACATTTATTGTACAACACG	CRISPRi sgRNA library
CRISPRi_393_F	aaccgcttgtGTTTTAGAGCTAGAAATAGC	CRISPRi sgRNA library
CRISPRi_393_R	aataatcgtgACATTTATTGTACAACACG	CRISPRi sgRNA library
CRISPRi_cysS_F	gataacgcttGTTTTAGAGCTAGAAATAGC	CRISPRi sgRNA library
CRISPRi_cysS_R	tgataagtttACATTTATTGTACAACACG	CRISPRi sgRNA library
CRISPRi_558_F	ctgcacgcatGTTTTAGAGCTAGAAATAGC	CRISPRi sgRNA library
CRISPRi_558_R	gccttcctaaACATTTATTGTACAACACG	CRISPRi sgRNA library
CRISPRi_24_F	ctttatcaccGTTTTAGAGCTAGAAATAGC	CRISPRi sgRNA library
CRISPRi_24_R	tgcttttgccACATTTATTGTACAACACG	CRISPRi sgRNA library
CRISPRi_pmgY_F	tggccatagcGTTTTAGAGCTAGAAATAGC	CRISPRi sgRNA library
CRISPRi_pmgY_R	aagacgatccACATTTATTGTACAACACG	CRISPRi sgRNA library
CRISPRi_nrdG_F	tgggattgcaGTTTTAGAGCTAGAAATAGC	CRISPRi sgRNA library
CRISPRi_nrdG_R	atcaggtgtaACATTTATTGTACAACACG	CRISPRi sgRNA library
CRISPRi_714_F	cgcgttcttcGTTTTAGAGCTAGAAATAGC	CRISPRi sgRNA library
CRISPRi_714_R	aacgcggtatACATTTATTGTACAACACG	CRISPRi sgRNA library
CRISPRi_715_F	ggaataatgcGTTTTAGAGCTAGAAATAGC	CRISPRi sgRNA library
CRISPRi_715_R	ttgaaggaatACATTTATTGTACAACACG	CRISPRi sgRNA library
CRISPRi_773_F	cgtccagcaaGTTTTAGAGCTAGAAATAGC	CRISPRi sgRNA library
CRISPRi_773_R	tctgatgaccACATTTATTGTACAACACG	CRISPRi sgRNA library
CRISPRi_dfrA_F	gcttgccccaGTTTTAGAGCTAGAAATAGC	CRISPRi sgRNA library
CRISPRi_dfrA_R	tctattgatgACATTTATTGTACAACACG	CRISPRi sgRNA library
CRISPRi_950_F	gaagcattgtGTTTTAGAGCTAGAAATAGC	CRISPRi sgRNA library
CRISPRi_950_R	tattcttcttACATTTATTGTACAACACG	CRISPRi sgRNA library
CRISPRi_959_F	aattgactgcGTTTTAGAGCTAGAAATAGC	CRISPRi sgRNA library
CRISPRi_959_R	cgatatcaaaACATTTATTGTACAACACG	CRISPRi sgRNA library
CRISPRi_960_F	gttaagctcaGTTTTAGAGCTAGAAATAGC	CRISPRi sgRNA library
CRISPRi_960_R	gatcttgtaaACATTTATTGTACAACACG	CRISPRi sgRNA library
CRISPRi_rmlB_F	ccagcgccacGTTTTAGAGCTAGAAATAGC	CRISPRi sgRNA library
CRISPRi_rmlB_R	tttcatcggtACATTTATTGTACAACACG	CRISPRi sgRNA library
CRISPRi_rmlC_F	atttatcccaGTTTTAGAGCTAGAAATAGC	CRISPRi sgRNA library
CRISPRi_rmlC_R	acatttcaatACATTTATTGTACAACACG	CRISPRi sgRNA library
CRISPRi_pyrH_F	gactatatttGTTTTAGAGCTAGAAATAGC	CRISPRi sgRNA library
CRISPRi_pyrH_R	gtgtattgatACATTTATTGTACAACACG	CRISPRi sgRNA library
CRISPRi_rl11_F	gaccaagtgcGTTTTAGAGCTAGAAATAGC	CRISPRi sgRNA library
CRISPRi_rl11_R	aagcaggaatACATTTATTGTACAACACG	CRISPRi sgRNA library
CRISPRi_bccP_F	ggggactgttGTTTTAGAGCTAGAAATAGC	CRISPRi sgRNA library
CRISPRi_bccP_R	gttcctgctgACATTTATTGTACAACACG	CRISPRi sgRNA library
CRISPRi_1051_F	gaatactagaGTTTTAGAGCTAGAAATAGC	CRISPRi sgRNA library
CRISPRi_1051_R	atacttatggACATTTATTGTACAACACG	CRISPRi sgRNA library
CRISPRi_965_F	tcaagcgcctGTTTTAGAGCTAGAAATAGC	CRISPRi sgRNA library
CRISPRi_965_R	agctggtaagACATTTATTGTACAACACG	CRISPRi sgRNA library
CRISPRi_sys_F	tcgactaattGTTTTAGAGCTAGAAATAGC	CRISPRi sgRNA library
CRISPRi_sys_R	aattgatgggACATTTATTGTACAACACG	CRISPRi sgRNA library
CRISPRi_650_F	acagcagtgtGTTTTAGAGCTAGAAATAGC	CRISPRi sgRNA library
CRISPRi_650_R	ggattaattcACATTTATTGTACAACACG	CRISPRi sgRNA library
CRISPRi_697_F	catgtatccaGTTTTAGAGCTAGAAATAGC	CRISPRi sgRNA library
CRISPRi_697_R	ttattttaccACATTTATTGTACAACACG	CRISPRi sgRNA library
CRISPRi_966_F	agtcaaagccGTTTTAGAGCTAGAAATAGC	CRISPRi sgRNA library
CRISPRi_966_R	ctgtcggtgtACATTTATTGTACAACACG	CRISPRi sgRNA library
CRISPRi_993_F	acatatgcccGTTTTAGAGCTAGAAATAGC	CRISPRi sgRNA library
CRISPRi_993_R	caaaagcccgACATTTATTGTACAACACG	CRISPRi sgRNA library
CRISPRi_capP_F	tccagtagttGTTTTAGAGCTAGAAATAGC	CRISPRi sgRNA library
CRISPRi_capP_R	cgatgctaccACATTTATTGTACAACACG	CRISPRi sgRNA library
CRISPRi_dnaG_F	tcatactcatGTTTTAGAGCTAGAAATAGC	CRISPRi sgRNA library
CRISPRi_dnaG_R	ttatctgtatACATTTATTGTACAACACG	CRISPRi sgRNA library
CRISPRi_murF_F	cctacaaccgGTTTTAGAGCTAGAAATAGC	CRISPRi sgRNA library
CRISPRi_murF_R	tgctcaaaatACATTTATTGTACAACACG	CRISPRi sgRNA library
CRISPRi_rgpF_F	atctgccactGTTTTAGAGCTAGAAATAGC	CRISPRi sgRNA library
CRISPRi_rgpF_R	gcggatgtcaACATTTATTGTACAACACG	CRISPRi sgRNA library
CRISPRi_sod_F	atggaagatcGTTTTAGAGCTAGAAATAGC	CRISPRi sgRNA library
CRISPRi_sod_R	atgcttatgaACATTTATTGTACAACACG	CRISPRi sgRNA library
CRISPRi_628_F	ttgcccatatGTTTTAGAGCTAGAAATAGC	CRISPRi sgRNA library
CRISPRi_628_R	atgaaaaaacACATTTATTGTACAACACG	CRISPRi sgRNA library
CRISPRi_trmD_F	caaacatctcGTTTTAGAGCTAGAAATAGC	CRISPRi sgRNA library
CRISPRi_trmD_R	ctcctttggaACATTTATTGTACAACACG	CRISPRi sgRNA library
CRISPRi_dfp_F	tggcttaggtGTTTTAGAGCTAGAAATAGC	CRISPRi sgRNA library
CRISPRi_dfp_R	tcaattaaccACATTTATTGTACAACACG	CRISPRi sgRNA library
CRISPRi_asd_F	cgagttccaaGTTTTAGAGCTAGAAATAGC	CRISPRi sgRNA library
CRISPRi_asd_R	tatgattcaaACATTTATTGTACAACACG	CRISPRi sgRNA library
CRISPRi_754_F	atacgttcagGTTTTAGAGCTAGAAATAGC	CRISPRi sgRNA library
CRISPRi_754_R	acaattgttgACATTTATTGTACAACACG	CRISPRi sgRNA library
CRISPRi_rgpC_F	aggtagccaaGTTTTAGAGCTAGAAATAGC	CRISPRi sgRNA library
CRISPRi_rgpC_R	ttggtcaattACATTTATTGTACAACACG	CRISPRi sgRNA library
CRISPRi_939_F	cgatagtctaGTTTTAGAGCTAGAAATAGC	CRISPRi sgRNA library
CRISPRi_939_R	ttcgccatatACATTTATTGTACAACACG	CRISPRi sgRNA library
CRISPRi_824_F	agacaagactGTTTTAGAGCTAGAAATAGC	CRISPRi sgRNA library
CRISPRi_824_R	accattgtgcACATTTATTGTACAACACG	CRISPRi sgRNA library
CRISPRi_coaA_F	agacttttaaGTTTTAGAGCTAGAAATAGC	CRISPRi sgRNA library
CRISPRi_coaA_R	caacgatagaACATTTATTGTACAACACG	CRISPRi sgRNA library
CRISPRi_1211_F	aaagtcctgtGTTTTAGAGCTAGAAATAGC	CRISPRi sgRNA library
CRISPRi_1211_R	ggattggcaaACATTTATTGTACAACACG	CRISPRi sgRNA library
CRISPRi_1821_F	gttagccacaGTTTTAGAGCTAGAAATAGC	CRISPRi sgRNA library
CRISPRi_1821_R	ctttctaagtACATTTATTGTACAACACG	CRISPRi sgRNA library
CRISPRi_ssb_F	tggggtgtaaGTTTTAGAGCTAGAAATAGC	CRISPRi sgRNA library
CRISPRi_ssb_R	agtaatcaagACATTTATTGTACAACACG	CRISPRi sgRNA library
CRISPRi_secE_F	gtttacgtgtGTTTTAGAGCTAGAAATAGC	CRISPRi sgRNA library
CRISPRi_secE_R	aatcttggcaACATTTATTGTACAACACG	CRISPRi sgRNA library
CRISPRi_rs8_F	agtctgcaatGTTTTAGAGCTAGAAATAGC	CRISPRi sgRNA library
CRISPRi_rs8_R	tcttaactcgACATTTATTGTACAACACG	CRISPRi sgRNA library
CRISPRi_rl24_F	tctcattgttGTTTTAGAGCTAGAAATAGC	CRISPRi sgRNA library
CRISPRi_rl24_R	accctcaaggACATTTATTGTACAACACG	CRISPRi sgRNA library
CRISPRi_rs17_F	atagactgggGTTTTAGAGCTAGAAATAGC	CRISPRi sgRNA library
CRISPRi_rs17_R	ggtaaacgtaACATTTATTGTACAACACG	CRISPRi sgRNA library
CRISPRi_eno_F	gcgtgagtcaGTTTTAGAGCTAGAAATAGC	CRISPRi sgRNA library
CRISPRi_eno_R	ggtaacccaaACATTTATTGTACAACACG	CRISPRi sgRNA library
CRISPRi_metK_F	catgggcgtcGTTTTAGAGCTAGAAATAGC	CRISPRi sgRNA library
CRISPRi_metK_R	tagctgctgaACATTTATTGTACAACACG	CRISPRi sgRNA library
CRISPRi_dnaB_F	gggcttctcgGTTTTAGAGCTAGAAATAGC	CRISPRi sgRNA library
CRISPRi_dnaB_R	aagacctttcACATTTATTGTACAACACG	CRISPRi sgRNA library
CRISPRi_dnlJ_F	cacgatgcgtGTTTTAGAGCTAGAAATAGC	CRISPRi sgRNA library
CRISPRi_dnlJ_R	tgggtgacctACATTTATTGTACAACACG	CRISPRi sgRNA library
CRISPRi_1045_F	tctgctaccaGTTTTAGAGCTAGAAATAGC	CRISPRi sgRNA library
CRISPRi_1045_R	tgtcgttatcACATTTATTGTACAACACG	CRISPRi sgRNA library
CRISPRi_1465_F	tccatctttgGTTTTAGAGCTAGAAATAGC	CRISPRi sgRNA library
CRISPRi_1465_R	agacattgctACATTTATTGTACAACACG	CRISPRi sgRNA library
CRISPRi_rl1_F	catggcaccaGTTTTAGAGCTAGAAATAGC	CRISPRi sgRNA library
CRISPRi_rl1_R	gtattgccaaACATTTATTGTACAACACG	CRISPRi sgRNA library
CRISPRi_rl5_F	acccatgttaGTTTTAGAGCTAGAAATAGC	CRISPRi sgRNA library
CRISPRi_rl5_R	gttggtgatgACATTTATTGTACAACACG	CRISPRi sgRNA library
CRISPRi_rf1_F	tgacgacgtcGTTTTAGAGCTAGAAATAGC	CRISPRi sgRNA library
CRISPRi_rf1_R	gtgataccaaACATTTATTGTACAACACG	CRISPRi sgRNA library
CRISPRi_rpoA_F	cacgttcaagGTTTTAGAGCTAGAAATAGC	CRISPRi sgRNA library
CRISPRi_rpoA_R	gctatggtacACATTTATTGTACAACACG	CRISPRi sgRNA library
CRISPRi_flaW_F	gcatcaacagGTTTTAGAGCTAGAAATAGC	CRISPRi sgRNA library
CRISPRi_flaW_R	tgatgaatttACATTTATTGTACAACACG	CRISPRi sgRNA library
CRISPRi_rl18_F	atggcgttttGTTTTAGAGCTAGAAATAGC	CRISPRi sgRNA library
CRISPRi_rl18_R	cgtcgtgttcACATTTATTGTACAACACG	CRISPRi sgRNA library
CRISPRi_rf2_F	cccagaagtcGTTTTAGAGCTAGAAATAGC	CRISPRi sgRNA library
CRISPRi_rf2_R	atgacaatatACATTTATTGTACAACACG	CRISPRi sgRNA library
CRISPRi_rl22_F	gtgttttacgGTTTTAGAGCTAGAAATAGC	CRISPRi sgRNA library
CRISPRi_rl22_R	gtcttgtgctACATTTATTGTACAACACG	CRISPRi sgRNA library
CRISPRi_1474_F	cttagctggcGTTTTAGAGCTAGAAATAGC	CRISPRi sgRNA library
CRISPRi_1474_R	gcgagaaatgACATTTATTGTACAACACG	CRISPRi sgRNA library
CRISPRi_proS_F	atttcgcgcaGTTTTAGAGCTAGAAATAGC	CRISPRi sgRNA library
CRISPRi_proS_R	gccaagtgatACATTTATTGTACAACACG	CRISPRi sgRNA library
CRISPRi_2024_F	attagcacgtGTTTTAGAGCTAGAAATAGC	CRISPRi sgRNA library
CRISPRi_2024_R	cttcgccaagACATTTATTGTACAACACG	CRISPRi sgRNA library
CRISPRi_alr_F	ccataggcatGTTTTAGAGCTAGAAATAGC	CRISPRi sgRNA library
CRISPRi_alr_R	acatggtgctACATTTATTGTACAACACG	CRISPRi sgRNA library
CRISPRi_accD_F	gtttacaagcGTTTTAGAGCTAGAAATAGC	CRISPRi sgRNA library
CRISPRi_accD_R	acatgatctaACATTTATTGTACAACACG	CRISPRi sgRNA library
CRISPRi_pstS_F	aagactagccGTTTTAGAGCTAGAAATAGC	CRISPRi sgRNA library
CRISPRi_pstS_R	gtcttagcggACATTTATTGTACAACACG	CRISPRi sgRNA library
CRISPRi_rl16_F	taacacgcttGTTTTAGAGCTAGAAATAGC	CRISPRi sgRNA library
CRISPRi_rl16_R	aacatcgtcgACATTTATTGTACAACACG	CRISPRi sgRNA library
CRISPRi_rl3_F	ggcctttggcGTTTTAGAGCTAGAAATAGC	CRISPRi sgRNA library
CRISPRi_rl3_R	atgtggcaaaACATTTATTGTACAACACG	CRISPRi sgRNA library
CRISPRi_eftS_F	agcggcaacaGTTTTAGAGCTAGAAATAGC	CRISPRi sgRNA library
CRISPRi_eftS_R	gaaggtttaaACATTTATTGTACAACACG	CRISPRi sgRNA library
CRISPRi_glmS_F	gcttgcccatGTTTTAGAGCTAGAAATAGC	CRISPRi sgRNA library
CRISPRi_glmS_R	gacggaggaaACATTTATTGTACAACACG	CRISPRi sgRNA library
CRISPRi_dnaX_F	ggacagttcaGTTTTAGAGCTAGAAATAGC	CRISPRi sgRNA library
CRISPRi_dnaX_R	tcatcaagcaACATTTATTGTACAACACG	CRISPRi sgRNA library
CRISPRi_943_F	cgtcggtaatGTTTTAGAGCTAGAAATAGC	CRISPRi sgRNA library
CRISPRi_943_R	acgttgtcacACATTTATTGTACAACACG	CRISPRi sgRNA library
CRISPRi_1426_F	gcgagtatcaGTTTTAGAGCTAGAAATAGC	CRISPRi sgRNA library
CRISPRi_1426_R	atttctggagACATTTATTGTACAACACG	CRISPRi sgRNA library
CRISPRi_rs3_F	atcttcatgaGTTTTAGAGCTAGAAATAGC	CRISPRi sgRNA library
CRISPRi_rs3_R	ctcgcaatccACATTTATTGTACAACACG	CRISPRi sgRNA library
CRISPRi_hisS_F	gtcctgcctgGTTTTAGAGCTAGAAATAGC	CRISPRi sgRNA library
CRISPRi_hisS_R	gcttacgtgaACATTTATTGTACAACACG	CRISPRi sgRNA library
CRISPRi_1801_F	gctgcaatccGTTTTAGAGCTAGAAATAGC	CRISPRi sgRNA library
CRISPRi_1801_R	gttttatctcACATTTATTGTACAACACG	CRISPRi sgRNA library
CRISPRi_if1_F	acattgcattGTTTTAGAGCTAGAAATAGC	CRISPRi sgRNA library
CRISPRi_if1_R	ttacagttgaACATTTATTGTACAACACG	CRISPRi sgRNA library
CRISPRi_accA_F	tggattgggtGTTTTAGAGCTAGAAATAGC	CRISPRi sgRNA library
CRISPRi_accA_R	gagggttatcACATTTATTGTACAACACG	CRISPRi sgRNA library
CRISPRi_parE_F	ccctcgtccaGTTTTAGAGCTAGAAATAGC	CRISPRi sgRNA library
CRISPRi_parE_R	atgccaacagACATTTATTGTACAACACG	CRISPRi sgRNA library
CRISPRi_ppaC_F	tctcctcattGTTTTAGAGCTAGAAATAGC	CRISPRi sgRNA library
CRISPRi_ppaC_R	cagcttttgtACATTTATTGTACAACACG	CRISPRi sgRNA library
CRISPRi_nadD_F	ccttagtaaaGTTTTAGAGCTAGAAATAGC	CRISPRi sgRNA library
CRISPRi_nadD_R	tggagttggaACATTTATTGTACAACACG	CRISPRi sgRNA library
CRISPRi_pstC_F	gaagccaagaGTTTTAGAGCTAGAAATAGC	CRISPRi sgRNA library
CRISPRi_pstC_R	gctcttgctcACATTTATTGTACAACACG	CRISPRi sgRNA library
CRISPRi_gyrB_F	tgaatgtgacGTTTTAGAGCTAGAAATAGC	CRISPRi sgRNA library
CRISPRi_gyrB_R	agttttcattACATTTATTGTACAACACG	CRISPRi sgRNA library
CRISPRi_atpD_F	attaacgactGTTTTAGAGCTAGAAATAGC	CRISPRi sgRNA library
CRISPRi_atpD_R	ccgcttggtcACATTTATTGTACAACACG	CRISPRi sgRNA library
CRISPRi_rl17_F	tcctagtttaGTTTTAGAGCTAGAAATAGC	CRISPRi sgRNA library
CRISPRi_rl17_R	cgtactagctACATTTATTGTACAACACG	CRISPRi sgRNA library
CRISPRi_accC_F	tcaccacgatGTTTTAGAGCTAGAAATAGC	CRISPRi sgRNA library
CRISPRi_accC_R	aatcgctgtgACATTTATTGTACAACACG	CRISPRi sgRNA library
CRISPRi_dnaE_F	cctgtcatctGTTTTAGAGCTAGAAATAGC	CRISPRi sgRNA library
CRISPRi_dnaE_R	tcaacagcttACATTTATTGTACAACACG	CRISPRi sgRNA library
CRISPRi_pfk_F	actgcacgaaGTTTTAGAGCTAGAAATAGC	CRISPRi sgRNA library
CRISPRi_pfk_R	cgttcgtaaaACATTTATTGTACAACACG	CRISPRi sgRNA library
CRISPRi_murN_F	cgccagtcatGTTTTAGAGCTAGAAATAGC	CRISPRi sgRNA library
CRISPRi_murN_R	gccgctatttACATTTATTGTACAACACG	CRISPRi sgRNA library
CRISPRi_cdsA_F	acgccaatcaGTTTTAGAGCTAGAAATAGC	CRISPRi sgRNA library
CRISPRi_cdsA_R	atctgaactgACATTTATTGTACAACACG	CRISPRi sgRNA library
CRISPRi_1742_F	atatttacctGTTTTAGAGCTAGAAATAGC	CRISPRi sgRNA library
CRISPRi_1742_R	atagaacgttACATTTATTGTACAACACG	CRISPRi sgRNA library
CRISPRi_rs2_F	acgacgcgttGTTTTAGAGCTAGAAATAGC	CRISPRi sgRNA library
CRISPRi_rs2_R	tggaatcctaACATTTATTGTACAACACG	CRISPRi sgRNA library
CRISPRi_1820_F	aaagtagcctGTTTTAGAGCTAGAAATAGC	CRISPRi sgRNA library
CRISPRi_1820_R	agaagatatcACATTTATTGTACAACACG	CRISPRi sgRNA library
CRISPRi_1802_F	gtgctttcgcGTTTTAGAGCTAGAAATAGC	CRISPRi sgRNA library
CRISPRi_1802_R	ggtattaaagACATTTATTGTACAACACG	CRISPRi sgRNA library
CRISPRi_dnaI_F	tgatagccctGTTTTAGAGCTAGAAATAGC	CRISPRi sgRNA library
CRISPRi_dnaI_R	gccgcttcttACATTTATTGTACAACACG	CRISPRi sgRNA library
CRISPRi_2135_F	agacaagccaGTTTTAGAGCTAGAAATAGC	CRISPRi sgRNA library
CRISPRi_2135_R	cttacaggcaACATTTATTGTACAACACG	CRISPRi sgRNA library
CRISPRi_pykF_F	tttctaccgcGTTTTAGAGCTAGAAATAGC	CRISPRi sgRNA library
CRISPRi_pykF_R	tccgtggtggACATTTATTGTACAACACG	CRISPRi sgRNA library
CRISPRi_rl15_F	acgacccacaGTTTTAGAGCTAGAAATAGC	CRISPRi sgRNA library
CRISPRi_rl15_R	ggctcatcttACATTTATTGTACAACACG	CRISPRi sgRNA library
CRISPRi_dagK_F	ttaagtccatGTTTTAGAGCTAGAAATAGC	CRISPRi sgRNA library
CRISPRi_dagK_R	gagataataaACATTTATTGTACAACACG	CRISPRi sgRNA library
CRISPRi_kthY_F	cggctccatcGTTTTAGAGCTAGAAATAGC	CRISPRi sgRNA library
CRISPRi_kthY_R	gaaagacgacACATTTATTGTACAACACG	CRISPRi sgRNA library
CRISPRi_argR_F	aaagcgcagcGTTTTAGAGCTAGAAATAGC	CRISPRi sgRNA library
CRISPRi_argR_R	attatattaaACATTTATTGTACAACACG	CRISPRi sgRNA library
CRISPRi_pgdA_F	acatattcatGTTTTAGAGCTAGAAATAGC	CRISPRi sgRNA library
CRISPRi_pgdA_R	agcaaagattACATTTATTGTACAACACG	CRISPRi sgRNA library
CRISPRi_atpC_F	accattttcaGTTTTAGAGCTAGAAATAGC	CRISPRi sgRNA library
CRISPRi_atpC_R	gtcttctgctACATTTATTGTACAACACG	CRISPRi sgRNA library
CRISPRi_fabZ_F	ccaataatatGTTTTAGAGCTAGAAATAGC	CRISPRi sgRNA library
CRISPRi_fabZ_R	ttgatcgtgtACATTTATTGTACAACACG	CRISPRi sgRNA library
CRISPRi_fabG_F	ttcagctactGTTTTAGAGCTAGAAATAGC	CRISPRi sgRNA library
CRISPRi_fabG_R	tttaaagattACATTTATTGTACAACACG	CRISPRi sgRNA library
CRISPRi_pstC1_F	ccccaagtaaGTTTTAGAGCTAGAAATAGC	CRISPRi sgRNA library
CRISPRi_pstC1_R	ctttaccgatACATTTATTGTACAACACG	CRISPRi sgRNA library
CRISPRi_gatB_F	gcaagacaccGTTTTAGAGCTAGAAATAGC	CRISPRi sgRNA library
CRISPRi_gatB_R	ctgttatgaaACATTTATTGTACAACACG	CRISPRi sgRNA library
CRISPRi_1143_F	atctttgcaaGTTTTAGAGCTAGAAATAGC	CRISPRi sgRNA library
CRISPRi_1143_R	cagttctgatACATTTATTGTACAACACG	CRISPRi sgRNA library
CRISPRi_trxB2_F	cagtaatagcGTTTTAGAGCTAGAAATAGC	CRISPRi sgRNA library
CRISPRi_trxB2_R	gagcagatttACATTTATTGTACAACACG	CRISPRi sgRNA library
CRISPRi_rgpE_F	atacgatagaGTTTTAGAGCTAGAAATAGC	CRISPRi sgRNA library
CRISPRi_rgpE_R	ggatgctgagACATTTATTGTACAACACG	CRISPRi sgRNA library
CRISPRi_1134c_F	actgtcacctGTTTTAGAGCTAGAAATAGC	CRISPRi sgRNA library
CRISPRi_1134c_R	tacaggttcgACATTTATTGTACAACACG	CRISPRi sgRNA library
CRISPRi_secA_F	ggtgagacctGTTTTAGAGCTAGAAATAGC	CRISPRi sgRNA library
CRISPRi_secA_R	attttgatagACATTTATTGTACAACACG	CRISPRi sgRNA library
CRISPRi_thyA_F	gggttgtgatGTTTTAGAGCTAGAAATAGC	CRISPRi sgRNA library
CRISPRi_thyA_R	ttcgtccgatACATTTATTGTACAACACG	CRISPRi sgRNA library
CRISPRi_rl6_F	agctgtaccaGTTTTAGAGCTAGAAATAGC	CRISPRi sgRNA library
CRISPRi_rl6_R	cgtgctaactACATTTATTGTACAACACG	CRISPRi sgRNA library
CRISPRi_tkt_F	gacaacacccGTTTTAGAGCTAGAAATAGC	CRISPRi sgRNA library
CRISPRi_tkt_R	atgggcgctgACATTTATTGTACAACACG	CRISPRi sgRNA library
CRISPRi_rplB_F	acttcaacatGTTTTAGAGCTAGAAATAGC	CRISPRi sgRNA library
CRISPRi_rplB_R	ggctatcatgACATTTATTGTACAACACG	CRISPRi sgRNA library
CRISPRi_dnaK_F	ggtttccttcGTTTTAGAGCTAGAAATAGC	CRISPRi sgRNA library
CRISPRi_dnaK_R	gtacaactccACATTTATTGTACAACACG	CRISPRi sgRNA library
CRISPRi_metS_F	agagccaataGTTTTAGAGCTAGAAATAGC	CRISPRi sgRNA library
CRISPRi_metS_R	gcctatacaaACATTTATTGTACAACACG	CRISPRi sgRNA library
CRISPRi_atpF_F	aagtaataaaGTTTTAGAGCTAGAAATAGC	CRISPRi sgRNA library
CRISPRi_atpF_R	ctggttaagaACATTTATTGTACAACACG	CRISPRi sgRNA library
CRISPRi_170_F	ggtcagcatgGTTTTAGAGCTAGAAATAGC	CRISPRi sgRNA library
CRISPRi_170_R	ttcgccttgtACATTTATTGTACAACACG	CRISPRi sgRNA library
CRISPRi_ptsH_F	gtaatatctgGTTTTAGAGCTAGAAATAGC	CRISPRi sgRNA library
CRISPRi_ptsH_R	acttgattacACATTTATTGTACAACACG	CRISPRi sgRNA library
CRISPRi_trxB_F	agcagcatagGTTTTAGAGCTAGAAATAGC	CRISPRi sgRNA library
CRISPRi_trxB_R	agaagcaatcACATTTATTGTACAACACG	CRISPRi sgRNA library
CRISPRi_1588c_F	ctgaaatctgGTTTTAGAGCTAGAAATAGC	CRISPRi sgRNA library
CRISPRi_1588c_R	gtgttgcaacACATTTATTGTACAACACG	CRISPRi sgRNA library
CRISPRi_rs5_F	tgccaaccatGTTTTAGAGCTAGAAATAGC	CRISPRi sgRNA library
CRISPRi_rs5_R	caacaattccACATTTATTGTACAACACG	CRISPRi sgRNA library
CRISPRi_865_F	tacgatagaaGTTTTAGAGCTAGAAATAGC	CRISPRi sgRNA library
CRISPRi_865_R	tcaacgttgcACATTTATTGTACAACACG	CRISPRi sgRNA library
CRISPRi_353_F	tttttagcctGTTTTAGAGCTAGAAATAGC	CRISPRi sgRNA library
CRISPRi_353_R	gctggtgatgACATTTATTGTACAACACG	CRISPRi sgRNA library
CRISPRi_154_F	ctcccaagtaGTTTTAGAGCTAGAAATAGC	CRISPRi sgRNA library
CRISPRi_154_R	atcaatcatcACATTTATTGTACAACACG	CRISPRi sgRNA library
CRISPRi_rl31_F	gacggtattcGTTTTAGAGCTAGAAATAGC	CRISPRi sgRNA library
CRISPRi_rl31_R	cagttgtcttACATTTATTGTACAACACG	CRISPRi sgRNA library
CRISPRi_fabF_F	tatgtccgatGTTTTAGAGCTAGAAATAGC	CRISPRi sgRNA library
CRISPRi_fabF_R	caccagaagaACATTTATTGTACAACACG	CRISPRi sgRNA library
CRISPRi_pstB_F	acagccagaaGTTTTAGAGCTAGAAATAGC	CRISPRi sgRNA library
CRISPRi_pstB_R	gggaaatctaACATTTATTGTACAACACG	CRISPRi sgRNA library
CRISPRi_958_F	cttctctgttGTTTTAGAGCTAGAAATAGC	CRISPRi sgRNA library
CRISPRi_958_R	gacttctttcACATTTATTGTACAACACG	CRISPRi sgRNA library
CRISPRi_1083c_F	cggtttctgtGTTTTAGAGCTAGAAATAGC	CRISPRi sgRNA library
CRISPRi_1083c_R	tctatggtctACATTTATTGTACAACACG	CRISPRi sgRNA library
CRISPRi_369c_F	ttcgcggcgtGTTTTAGAGCTAGAAATAGC	CRISPRi sgRNA library
CRISPRi_369c_R	caaaccaaaaACATTTATTGTACAACACG	CRISPRi sgRNA library
CRISPRi_rrf1_F	cgcgagggacGTTTTAGAGCTAGAAATAGC	CRISPRi sgRNA library
CRISPRi_rrf1_R	cgtgaattcgACATTTATTGTACAACACG	CRISPRi sgRNA library
CRISPRi_1464c_F	tcttcttatcGTTTTAGAGCTAGAAATAGC	CRISPRi sgRNA library
CRISPRi_1464c_R	gagaagtttcACATTTATTGTACAACACG	CRISPRi sgRNA library
CRISPRi_1629c_F	catatagaggGTTTTAGAGCTAGAAATAGC	CRISPRi sgRNA library
CRISPRi_1629c_R	ccggttgcctACATTTATTGTACAACACG	CRISPRi sgRNA library
CRISPRi_340_F	ggattttactGTTTTAGAGCTAGAAATAGC	CRISPRi sgRNA library
CRISPRi_340_R	gtcgtcaacgACATTTATTGTACAACACG	CRISPRi sgRNA library
CRISPRi_218_F	gcctgcttctGTTTTAGAGCTAGAAATAGC	CRISPRi sgRNA library
CRISPRi_218_R	ctaactcaaaACATTTATTGTACAACACG	CRISPRi sgRNA library
CRISPRi_rnc_F	gtatgagtaaGTTTTAGAGCTAGAAATAGC	CRISPRi sgRNA library
CRISPRi_rnc_R	tagttatgctACATTTATTGTACAACACG	CRISPRi sgRNA library
CRISPRi_murE_F	catggccggaGTTTTAGAGCTAGAAATAGC	CRISPRi sgRNA library
CRISPRi_murE_R	atttctaccaACATTTATTGTACAACACG	CRISPRi sgRNA library
CRISPRi_fabH_F	cattcatcacGTTTTAGAGCTAGAAATAGC	CRISPRi sgRNA library
CRISPRi_fabH_R	gattacaagtACATTTATTGTACAACACG	CRISPRi sgRNA library
CRISPRi_nusB_F	gtaagaagagGTTTTAGAGCTAGAAATAGC	CRISPRi sgRNA library
CRISPRi_nusB_R	tgactttaatACATTTATTGTACAACACG	CRISPRi sgRNA library
CRISPRi_gapN_F	tactcattgcGTTTTAGAGCTAGAAATAGC	CRISPRi sgRNA library
CRISPRi_gapN_R	ctgaagaagtACATTTATTGTACAACACG	CRISPRi sgRNA library
CRISPRi_420_F	cctgctctctGTTTTAGAGCTAGAAATAGC	CRISPRi sgRNA library
CRISPRi_420_R	acgtgttattACATTTATTGTACAACACG	CRISPRi sgRNA library
CRISPRi_greA_F	caatcacttcGTTTTAGAGCTAGAAATAGC	CRISPRi sgRNA library
CRISPRi_greA_R	aacgtattaaACATTTATTGTACAACACG	CRISPRi sgRNA library
CRISPRi_409_F	tcgtataggtGTTTTAGAGCTAGAAATAGC	CRISPRi sgRNA library
CRISPRi_409_R	ttgttcgtgaACATTTATTGTACAACACG	CRISPRi sgRNA library
CRISPRi_ffh_F	caatagcagcGTTTTAGAGCTAGAAATAGC	CRISPRi sgRNA library
CRISPRi_ffh_R	accagttaaaACATTTATTGTACAACACG	CRISPRi sgRNA library
CRISPRi_852_F	ctgttagcaaGTTTTAGAGCTAGAAATAGC	CRISPRi sgRNA library
CRISPRi_852_R	cggtacctttACATTTATTGTACAACACG	CRISPRi sgRNA library
CRISPRi_folC_F	gttccaagccGTTTTAGAGCTAGAAATAGC	CRISPRi sgRNA library
CRISPRi_folC_R	gtatgacttgACATTTATTGTACAACACG	CRISPRi sgRNA library
CRISPRi_1542c_F	gacctgaagtGTTTTAGAGCTAGAAATAGC	CRISPRi sgRNA library
CRISPRi_1542c_R	aagaaatcatACATTTATTGTACAACACG	CRISPRi sgRNA library
CRISPRi_atpA_F	attcaccattGTTTTAGAGCTAGAAATAGC	CRISPRi sgRNA library
CRISPRi_atpA_R	tgggagttttACATTTATTGTACAACACG	CRISPRi sgRNA library
CRISPRi_dnaJ_F	ggggtgcattGTTTTAGAGCTAGAAATAGC	CRISPRi sgRNA library
CRISPRi_dnaJ_R	gtcagggtgaACATTTATTGTACAACACG	CRISPRi sgRNA library
CRISPRi_ftsE_F	agttacaccgGTTTTAGAGCTAGAAATAGC	CRISPRi sgRNA library
CRISPRi_ftsE_R	gctctgcgaaACATTTATTGTACAACACG	CRISPRi sgRNA library
CRISPRi_ftsX_F	accaagatcaGTTTTAGAGCTAGAAATAGC	CRISPRi sgRNA library
CRISPRi_ftsX_R	cggtatctttACATTTATTGTACAACACG	CRISPRi sgRNA library
CRISPRi_plsX_F	atagcttgagGTTTTAGAGCTAGAAATAGC	CRISPRi sgRNA library
CRISPRi_plsX_R	tgtcgaaggaACATTTATTGTACAACACG	CRISPRi sgRNA library
CRISPRi_hrcA_F	cgaccgctggGTTTTAGAGCTAGAAATAGC	CRISPRi sgRNA library
CRISPRi_hrcA_R	tttgcccagtACATTTATTGTACAACACG	CRISPRi sgRNA library
CRISPRi_priA_F	ataatgcctcGTTTTAGAGCTAGAAATAGC	CRISPRi sgRNA library
CRISPRi_priA_R	tatcagtgatACATTTATTGTACAACACG	CRISPRi sgRNA library
CRISPRi_rexB_F	aagcccgctcGTTTTAGAGCTAGAAATAGC	CRISPRi sgRNA library
CRISPRi_rexB_R	cctttgctatACATTTATTGTACAACACG	CRISPRi sgRNA library
CRISPRi_483_F	gtcatctcacGTTTTAGAGCTAGAAATAGC	CRISPRi sgRNA library
CRISPRi_483_R	cgttactgatACATTTATTGTACAACACG	CRISPRi sgRNA library
CRISPRi_1746c_F	tagaaacctcGTTTTAGAGCTAGAAATAGC	CRISPRi sgRNA library
CRISPRi_1746c_R	atggatttaaACATTTATTGTACAACACG	CRISPRi sgRNA library
CRISPRi_304_F	gcatgcatgaGTTTTAGAGCTAGAAATAGC	CRISPRi sgRNA library
CRISPRi_304_R	cgaaattatgACATTTATTGTACAACACG	CRISPRi sgRNA library
CRISPRi_247_F	ggccccataaGTTTTAGAGCTAGAAATAGC	CRISPRi sgRNA library
CRISPRi_247_R	taacgggactACATTTATTGTACAACACG	CRISPRi sgRNA library
CRISPRi_glpF_F	aacatcaaagGTTTTAGAGCTAGAAATAGC	CRISPRi sgRNA library
CRISPRi_glpF_R	tggtaatgtaACATTTATTGTACAACACG	CRISPRi sgRNA library
CRISPRi_475_F	gtcagttctgGTTTTAGAGCTAGAAATAGC	CRISPRi sgRNA library
CRISPRi_475_R	tcttttaaatACATTTATTGTACAACACG	CRISPRi sgRNA library
CRISPRi_248_F	ttctctccaaGTTTTAGAGCTAGAAATAGC	CRISPRi sgRNA library
CRISPRi_248_R	tcctaagttgACATTTATTGTACAACACG	CRISPRi sgRNA library
CRISPRi_nifS_F	gacgccacgaGTTTTAGAGCTAGAAATAGC	CRISPRi sgRNA library
CRISPRi_nifS_R	catagcttggACATTTATTGTACAACACG	CRISPRi sgRNA library
CRISPRi_pgm_F	actctggagtGTTTTAGAGCTAGAAATAGC	CRISPRi sgRNA library
CRISPRi_pgm_R	tatcatttacACATTTATTGTACAACACG	CRISPRi sgRNA library
CRISPRi_940c_F	gagtttgtgtGTTTTAGAGCTAGAAATAGC	CRISPRi sgRNA library
CRISPRi_940c_R	tgaaactaagACATTTATTGTACAACACG	CRISPRi sgRNA library
CRISPRi_ftsZ_F	gggttaatttGTTTTAGAGCTAGAAATAGC	CRISPRi sgRNA library
CRISPRi_ftsZ_R	gtggtcttggACATTTATTGTACAACACG	CRISPRi sgRNA library
CRISPRi_glnA_F	tattaaggtcGTTTTAGAGCTAGAAATAGC	CRISPRi sgRNA library
CRISPRi_glnA_R	cttggactgtACATTTATTGTACAACACG	CRISPRi sgRNA library
CRISPRi_2143_F	ccaagggtcaGTTTTAGAGCTAGAAATAGC	CRISPRi sgRNA library
CRISPRi_2143_R	tgcggattatACATTTATTGTACAACACG	CRISPRi sgRNA library
CRISPRi_2149_F	acttacttctGTTTTAGAGCTAGAAATAGC	CRISPRi sgRNA library
CRISPRi_2149_R	tacacttatcACATTTATTGTACAACACG	CRISPRi sgRNA library
CRISPRi_2151_F	ttaataaattGTTTTAGAGCTAGAAATAGC	CRISPRi sgRNA library
CRISPRi_2151_R	cgttaatcagACATTTATTGTACAACACG	CRISPRi sgRNA library
CRISPRi_2158_F	attttcctgtGTTTTAGAGCTAGAAATAGC	CRISPRi sgRNA library
CRISPRi_2158_R	tacatttgggACATTTATTGTACAACACG	CRISPRi sgRNA library
CRISPRi_vicR_F	taatcaagtcGTTTTAGAGCTAGAAATAGC	CRISPRi sgRNA library
CRISPRi_vicR_R	tattggacttACATTTATTGTACAACACG	CRISPRi sgRNA library
CRISPRi_rgpG_F	gtctcgcattGTTTTAGAGCTAGAAATAGC	CRISPRi sgRNA library
CRISPRi_rgpG_R	ggattaataaACATTTATTGTACAACACG	CRISPRi sgRNA library
CRISPRi_rgpB_F	tgaccattgtGTTTTAGAGCTAGAAATAGC	CRISPRi sgRNA library
CRISPRi_rgpB_R	ggaattcatcACATTTATTGTACAACACG	CRISPRi sgRNA library
CRISPRi_rgpD_F	aatatctcgcGTTTTAGAGCTAGAAATAGC	CRISPRi sgRNA library
CRISPRi_rgpD_R	gatttcgaagACATTTATTGTACAACACG	CRISPRi sgRNA library
CRISPRi_yidC2_F	cttcaccagtGTTTTAGAGCTAGAAATAGC	CRISPRi sgRNA library
CRISPRi_yidC2_R	gttgggtttaACATTTATTGTACAACACG	CRISPRi sgRNA library
CRISPRi_rnpB_F	agtgctagcaGTTTTAGAGCTAGAAATAGC	CRISPRi sgRNA library
CRISPRi_rnpB_R	ggctgtgatgACATTTATTGTACAACACG	CRISPRi sgRNA library
CRISPRi_1589_F	gccttgacttGTTTTAGAGCTAGAAATAGC	CRISPRi sgRNA library
CRISPRi_1589_R	gcgttcttgaACATTTATTGTACAACACG	CRISPRi sgRNA library
CRISPRi_ftsL_F	aatctggtaaGTTTTAGAGCTAGAAATAGC	CRISPRi sgRNA library
CRISPRi_ftsL_R	ggaaaaggctACATTTATTGTACAACACG	CRISPRi sgRNA library
CRISPRi_divIC_F	gaacaatgttGTTTTAGAGCTAGAAATAGC	CRISPRi sgRNA library
CRISPRi_divIC_R	agcttaataaACATTTATTGTACAACACG	CRISPRi sgRNA library
CRISPRi_murG_F	ctacaacaggGTTTTAGAGCTAGAAATAGC	CRISPRi sgRNA library
CRISPRi_murG_R	ccgctaatctACATTTATTGTACAACACG	CRISPRi sgRNA library
CRISPRi_murM_F	tgtagtagatGTTTTAGAGCTAGAAATAGC	CRISPRi sgRNA library
CRISPRi_murM_R	aagcagttctACATTTATTGTACAACACG	CRISPRi sgRNA library
CRISPRi_ftsY_F	cactagctgcGTTTTAGAGCTAGAAATAGC	CRISPRi sgRNA library
CRISPRi_ftsY_R	ggcattccgtACATTTATTGTACAACACG	CRISPRi sgRNA library
CRISPRi_murI_F	gcggtccataGTTTTAGAGCTAGAAATAGC	CRISPRi sgRNA library
CRISPRi_murI_R	gtccagctaaACATTTATTGTACAACACG	CRISPRi sgRNA library
CRISPRi_dnaC_F	ctgaggtctcGTTTTAGAGCTAGAAATAGC	CRISPRi sgRNA library
CRISPRi_dnaC_R	aattacgagtACATTTATTGTACAACACG	CRISPRi sgRNA library
CRISPRi_murC2v2_F	tcgcccaagtGTTTTAGAGCTAGAAATAGC	CRISPRi sgRNA library
CRISPRi_murC2v2_R	ctacatctgcACATTTATTGTACAACACG	CRISPRi sgRNA library
CRISPRi_668v2_F	tcttggtattGTTTTAGAGCTAGAAATAGC	CRISPRi sgRNA library
CRISPRi_668v2_R	catttgacagACATTTATTGTACAACACG	CRISPRi sgRNA library
CRISPRi_dnaNv2_F	gatatcaggtGTTTTAGAGCTAGAAATAGC	CRISPRi sgRNA library
CRISPRi_dnaNv2_R	actttagattACATTTATTGTACAACACG	CRISPRi sgRNA library
CRISPRi_421v2_F	gcctctgcttGTTTTAGAGCTAGAAATAGC	CRISPRi sgRNA library
CRISPRi_421v2_R	tgaacgtcgtACATTTATTGTACAACACG	CRISPRi sgRNA library
CRISPRi_pyrGv2_F	tcattgttccGTTTTAGAGCTAGAAATAGC	CRISPRi sgRNA library
CRISPRi_pyrGv2_R	gtccttatcaACATTTATTGTACAACACG	CRISPRi sgRNA library
CRISPRi_359v2_F	attgacacgaGTTTTAGAGCTAGAAATAGC	CRISPRi sgRNA library
CRISPRi_359v2_R	attattgacaACATTTATTGTACAACACG	CRISPRi sgRNA library
CRISPRi_1852v2_F	tcttctggtgGTTTTAGAGCTAGAAATAGC	CRISPRi sgRNA library
CRISPRi_1852v2_R	acgcaacagcACATTTATTGTACAACACG	CRISPRi sgRNA library
CRISPRi_ftsWv2_F	tgaaagctgaGTTTTAGAGCTAGAAATAGC	CRISPRi sgRNA library
CRISPRi_ftsWv2_R	gccggctgagACATTTATTGTACAACACG	CRISPRi sgRNA library
CRISPRi_849v2_F	tgtaacagttGTTTTAGAGCTAGAAATAGC	CRISPRi sgRNA library
CRISPRi_849v2_R	ggtggttcaaACATTTATTGTACAACACG	CRISPRi sgRNA library
CRISPRi_sylv2_F	cagctccagaGTTTTAGAGCTAGAAATAGC	CRISPRi sgRNA library
CRISPRi_sylv2_R	gcctacacgtACATTTATTGTACAACACG	CRISPRi sgRNA library
CRISPRi_624v2_F	ccatagtgtaGTTTTAGAGCTAGAAATAGC	CRISPRi sgRNA library
CRISPRi_624v2_R	gatcctatctACATTTATTGTACAACACG	CRISPRi sgRNA library
CRISPRi_murB_F	atcaaattacGTTTTAGAGCTAGAAATAGC	CRISPRi sgRNA library
CRISPRi_murB_R	tgtgcgtgatACATTTATTGTACAACACG	CRISPRi sgRNA library
CRISPRi_argS_F	ctagatttctGTTTTAGAGCTAGAAATAGC	CRISPRi sgRNA library
CRISPRi_argS_R	tatgggagatACATTTATTGTACAACACG	CRISPRi sgRNA library
CRISPRi_murC_F	agcagcgccaGTTTTAGAGCTAGAAATAGC	CRISPRi sgRNA library
CRISPRi_murC_R	gcttcatcaaACATTTATTGTACAACACG	CRISPRi sgRNA library
CRISPRi_rpoC_F	tttcagtgtgGTTTTAGAGCTAGAAATAGC	CRISPRi sgRNA library
CRISPRi_rpoC_R	ccagaacgtgACATTTATTGTACAACACG	CRISPRi sgRNA library
CRISPRi_rpoB_F	taggttcaccGTTTTAGAGCTAGAAATAGC	CRISPRi sgRNA library
CRISPRi_rpoB_R	agacggcagaACATTTATTGTACAACACG	CRISPRi sgRNA library
CRISPRi_323v2_F	ttaagaacttGTTTTAGAGCTAGAAATAGC	CRISPRi sgRNA library
CRISPRi_323v2_R	cgacaatggtACATTTATTGTACAACACG	CRISPRi sgRNA library
CRISPRi_352v2_F	atatgatgggGTTTTAGAGCTAGAAATAGC	CRISPRi sgRNA library
CRISPRi_352v2_R	tcacggtgccACATTTATTGTACAACACG	CRISPRi sgRNA library
CRISPRi_385v2_F	gctgtgctagGTTTTAGAGCTAGAAATAGC	CRISPRi sgRNA library
CRISPRi_385v2_R	actctctgttACATTTATTGTACAACACG	CRISPRi sgRNA library
CRISPRi_675v2_F	atgttaagtcGTTTTAGAGCTAGAAATAGC	CRISPRi sgRNA library
CRISPRi_675v2_R	ttgagactgtACATTTATTGTACAACACG	CRISPRi sgRNA library
CRISPRi_696v2_F	cttttaccgcGTTTTAGAGCTAGAAATAGC	CRISPRi sgRNA library
CRISPRi_696v2_R	tacagtagctACATTTATTGTACAACACG	CRISPRi sgRNA library
CRISPRi_adkv2_F	catttctgttGTTTTAGAGCTAGAAATAGC	CRISPRi sgRNA library
CRISPRi_adkv2_R	ggaaccttggACATTTATTGTACAACACG	CRISPRi sgRNA library
CRISPRi_akhv2_F	cacgcttaccGTTTTAGAGCTAGAAATAGC	CRISPRi sgRNA library
CRISPRi_akhv2_R	acgcccaagaACATTTATTGTACAACACG	CRISPRi sgRNA library
CRISPRi_groELv2_F	gtcccatcacGTTTTAGAGCTAGAAATAGC	CRISPRi sgRNA library
CRISPRi_groELv2_R	aacgacagcgACATTTATTGTACAACACG	CRISPRi sgRNA library
CRISPRi_ilvEv2_F	cattcatattGTTTTAGAGCTAGAAATAGC	CRISPRi sgRNA library
CRISPRi_ilvEv2_R	ctgagcgcttACATTTATTGTACAACACG	CRISPRi sgRNA library
CRISPRi_mvaAv2_F	tgagaaaatcGTTTTAGAGCTAGAAATAGC	CRISPRi sgRNA library
CRISPRi_mvaAv2_R	ttgatgggaaACATTTATTGTACAACACG	CRISPRi sgRNA library
CRISPRi_pfsv2_F	tcataaccaaGTTTTAGAGCTAGAAATAGC	CRISPRi sgRNA library
CRISPRi_pfsv2_R	atttggacgtACATTTATTGTACAACACG	CRISPRi sgRNA library
CRISPRi_rmlAv2_F	aataaatcatGTTTTAGAGCTAGAAATAGC	CRISPRi sgRNA library
CRISPRi_rmlAv2_R	atccgctttcACATTTATTGTACAACACG	CRISPRi sgRNA library
CRISPRi_syfAv2_F	tagatgtattGTTTTAGAGCTAGAAATAGC	CRISPRi sgRNA library
CRISPRi_syfAv2_R	ggcaatcgccACATTTATTGTACAACACG	CRISPRi sgRNA library
CRISPRi_syfBv2_F	aatactccttGTTTTAGAGCTAGAAATAGC	CRISPRi sgRNA library
CRISPRi_syfBv2_R	cagatggcatACATTTATTGTACAACACG	CRISPRi sgRNA library
CRISPRi_rpoZ_F	ttatccaacaGTTTTAGAGCTAGAAATAGC	CRISPRi sgRNA library
CRISPRi_rpoZ_R	ggtaccatcaACATTTATTGTACAACACG	CRISPRi sgRNA library
CRISPRi_901_F	atgccctaaaGTTTTAGAGCTAGAAATAGC	CRISPRi sgRNA library
CRISPRi_901_R	cctattcatgACATTTATTGTACAACACG	CRISPRi sgRNA library
CRISPRi_937_F	cagctgccgtGTTTTAGAGCTAGAAATAGC	CRISPRi sgRNA library
CRISPRi_937_R	gtttatcttcACATTTATTGTACAACACG	CRISPRi sgRNA library
CRISPRi_938_F	tcatataaatGTTTTAGAGCTAGAAATAGC	CRISPRi sgRNA library
CRISPRi_938_R	cagctactatACATTTATTGTACAACACG	CRISPRi sgRNA library
CRISPRi_1428c_F	agtaataactGTTTTAGAGCTAGAAATAGC	CRISPRi sgRNA library
CRISPRi_1428c_R	tatggtgttaACATTTATTGTACAACACG	CRISPRi sgRNA library
CRISPRi_groES_F	cggtctcctaGTTTTAGAGCTAGAAATAGC	CRISPRi sgRNA library
CRISPRi_groES_R	agtggtcgtaACATTTATTGTACAACACG	CRISPRi sgRNA library
BACTH cloning
B2H-mreC-FW	ATGCTCTAGAGATGAGATTGTCACGTTTTA	Cloning primers
B2H-mreC-RW	ATGCGGTACCCGATCACCTACTAAAGTTACA	Cloning primers
B2H-pbp1a-FW	ATGCTCTAGAGATGACAGTTCTAAAATATGGA	Cloning primers
B2H-pbp1a-RV25	ATGCGAATTCTTATGGATTAGAAGATGTCGTA	Cloning primers
B2H-pbp1a-RV18C	ATGCGAATTCCGTGGATTAGAAGATGTCGTA	Cloning primers
B2H-gpsB-FW	ATGCTCTAGAGATGGCAAGTATTATGTACAC	Cloning primers
B2H-gpsB-RW	ATGCGGTACCCGTTCGGTAATTTGTTTACCAA	Cloning primers
B2H-pknB-FW	ATGCTCTAGAGATGATTCAGATTGGCAAAT	Cloning primers
B2H-pknB-RW	ATGCGGTACCCGATGTGAAGTTGTCGTCG	Cloning primers
B2H-pbp2b-FW	ATGCTCTAGAGATGGTATCCCAAAAAAATAAATC	Cloning primers
B2H-pbp2b-RW	ATGCGGTACCCGCTGATTCATTGGATACATCTT	Cloning primers
pKT25seqF	GTCAAGGTGATCGGCAATG	Sequencing primers
pKT25seqR	ggcctcttcgctattacgc	Sequencing primers
pUT18CseqF	AGTTCTCGCCGGATGTACTG	Sequencing primers
pUT18CseqR	ggtgatgacggtgaaaacct	Sequencing primers
