## Supplemental Table 5 for "Repurposing the *Streptococcus mutans* CRISPR-Cas9 System to Understand Essential Gene Function"

### Sheet: Raw data Fig. 1E and 1F
CRISPRi dCas9 S. pyogenes (representative of three replicates)
	Raw RFUs from Synergy microplate reader								A600 from Synergy microplate reader
Time (h)	Bck Control	0.025	0.0125	0.00625	0.003125	0.0015625	0.00078125	0	Bck Control	0.025	0.0125	0.00625	0.003125	0.0015625	0.00078125	0
0	-447.75	0.75	0.25	259.25	311.25	684.25	631.25	602.25	0.05125	0.05225	0.052	0.05125	0.0525	0.051	0.05125	0.052
0.5	-398.25	18.75	23.5	275	352.5	703.5	632	657	0.052	0.0525	0.052	0.0515	0.0525	0.05125	0.0515	0.052
1	-333.5	64.75	53.75	347.25	380	707	680.25	698.75	0.053	0.0535	0.05325	0.05275	0.0535	0.05225	0.05275	0.0535
1.5	-238.75	153.5	150.75	410.25	488	807	790.5	754.5	0.0555	0.055	0.0545	0.05425	0.0555	0.054	0.05475	0.05525
2	-149	266.5	239.5	536.75	587.25	916.5	907.25	841	0.0585	0.0575	0.05675	0.05675	0.058	0.0565	0.05775	0.05725
2.5	-45.25	403	379	646.5	705.25	1016.5	1047.25	995.5	0.0625	0.06	0.05975	0.05975	0.06125	0.05975	0.06075	0.05975
3	147	536.75	533	826	874	1213.75	1252	1100.75	0.06775	0.06425	0.063	0.064	0.0655	0.06425	0.066	0.06375
3.5	383	715.5	700	1074.5	1080	1416.25	1487	1289.5	0.07425	0.069	0.06725	0.0695	0.0715	0.07	0.0725	0.069
4	740.25	867.75	951	1319.5	1374	1710.5	1826.75	1541.75	0.083	0.07425	0.07275	0.07675	0.079	0.07775	0.08175	0.075
4.5	1227.25	979.25	1217.25	1775	1747.75	2141.75	2323.75	1866.75	0.09425	0.0815	0.08025	0.0865	0.0895	0.0885	0.09425	0.08325
5	1988	1088.5	1604.25	2368.25	2327	2740	3044.5	2371	0.1105	0.092	0.0895	0.10025	0.1035	0.104	0.1115	0.09475
5.5	3111	1195.25	1967.25	3133.5	3188.5	3676	4141	3096.5	0.13425	0.10625	0.10325	0.12025	0.12275	0.1255	0.13625	0.11075
6	4788	1289	2506.5	4395.25	4475.25	5056.5	5735.75	4135.75	0.167	0.12625	0.12325	0.1485	0.15125	0.1565	0.17225	0.1335
6.5	7120.25	1398	3160	6124.5	6376.75	7130.25	8026.5	5680	0.2145	0.156	0.151	0.1905	0.19175	0.2005	0.222	0.1655
7	10041.5	1572.5	3952	8430.75	8997.5	9935.5	11030.8	7948.25	0.28025	0.2	0.193	0.24975	0.2495	0.26175	0.2875	0.21275
7.5	13515.8	1746.25	4855.5	11051.5	12372.5	13433.2	14614	10850.5	0.36525	0.2605	0.252	0.327	0.328	0.34225	0.3715	0.27725
8	17249	1848.5	5627	13802.8	16001	17099.5	17953.2	14249	0.468	0.34225	0.332	0.4235	0.42425	0.43975	0.4695	0.359
8.5	21094	1926	6123.75	15967.2	19304	20247.8	20548.8	17706.5	0.5715	0.44125	0.427	0.5245	0.52875	0.5395	0.56725	0.456
9	24696.8	1929.75	6217.75	17368.5	21704.5	22267.8	22353.8	20447.8	0.66225	0.54475	0.526	0.61875	0.6285	0.6325	0.6515	0.55275
9.5	27314.8	1851.5	6098.5	18029.5	23167.5	23555.2	23267	22150.2	0.73625	0.64325	0.61825	0.698	0.71225	0.7075	0.719	0.63775
10	28405	1794.25	5950.25	17921.2	23593	23661.2	22892.8	23094.8	0.783	0.726	0.6955	0.751	0.77125	0.75775	0.7555	0.7045
10.5	27760	1786.5	5755.75	17152.8	22896.5	22701.8	21839.5	23003.2	0.7975	0.771	0.74425	0.77025	0.79725	0.77975	0.767	0.75075
11	25770.8	1671.5	5487.75	16196.2	21702.8	21453.8	20458.8	22115.8	0.8005	0.79125	0.76325	0.778	0.80675	0.78425	0.77025	0.76725
11.5	23660.8	1536.75	5064.75	15019.8	20218.5	19935.8	18694.2	20768.2	0.79975	0.7975	0.7675	0.7795	0.807	0.78275	0.76975	0.7715
12	21793.8	1342.75	4548.75	13323.5	18274.5	17662.8	16575.8	19218.5	0.7955	0.798	0.7665	0.7755	0.8035	0.77925	0.76875	0.77125
12.5	19970.5	1081.5	3794.5	11773.5	16091.8	15760	15028	17147	0.79175	0.79525	0.7635	0.7715	0.8005	0.7755	0.76725	0.7675
13	18330.5	1028.75	3467	10615	14588.8	14252.2	13659.5	15334.8	0.788	0.792	0.76025	0.768	0.796	0.7715	0.76475	0.76325
13.5	16920	984.25	3220.5	9717	13293.2	13036.5	12533.8	13989.2	0.78525	0.79	0.75675	0.7655	0.793	0.76825	0.762	0.75975
14	15771.2	958.25	2992.5	8988.75	12232.5	12053.5	11657	12786	0.78275	0.78725	0.754	0.7635	0.79075	0.76675	0.76075	0.75625
14.5	14831	922.75	2784.75	8373.5	11390	11223.5	10839.2	11801.2	0.78175	0.78575	0.75225	0.76325	0.78975	0.76625	0.76025	0.75425
15	13940.8	875.75	2648	7862.5	10631.8	10478	10052	10983.2	0.7815	0.7855	0.751	0.76325	0.78925	0.76625	0.76125	0.75325
15.5	13271	852.75	2486.5	7310.5	10000.8	9753.25	9320.75	10295.8	0.7815	0.78475	0.7505	0.76425	0.78925	0.767	0.764	0.75225
16	12681	814.75	2339	6738	9335.5	8987.5	8513.5	9609.5	0.78225	0.78475	0.7505	0.7665	0.7905	0.77	0.76775	0.75225
CRISPRi dCas9 S. mutans (representative of three replicates)
	Raw RFUs from Synergy microplate reader								A600 from Synergy microplate reader
Time (h)	Bck Control	0.025	0.0125	0.00625	0.003125	0.0015625	0.00078125	0	Bck Control	0.025	0.0125	0.00625	0.003125	0.0015625	0.00078125	0
0	72.5	4	4.75	35.25	57.75	68	15	60.5	0.0495	0.0505	0.05075	0.05	0.05025	0.04975	0.04975	0.05025
0.5	82.75	13.5	-29	-2.5	9.75	8.75	64.5	6.5	0.0495	0.0505	0.05075	0.05025	0.05025	0.04975	0.04975	0.05025
1	90.75	65.75	20.5	21.75	24.25	56.5	64.25	27	0.051	0.0515	0.05175	0.05125	0.05125	0.051	0.05075	0.0515
1.5	146	65.75	43.5	5.25	51.5	45.5	75.25	50.25	0.052	0.0525	0.05325	0.0525	0.05275	0.052	0.0525	0.0525
2	222.75	98.5	83.75	86	74.75	98.5	96	96.5	0.0535	0.0545	0.055	0.0545	0.05425	0.05325	0.05375	0.054
2.5	278.25	129.5	132.25	132.5	151.5	183.5	168.25	155	0.05625	0.0565	0.05725	0.05675	0.0565	0.056	0.05625	0.05625
3	417	139	202	221.75	215.75	208.25	226.5	224.5	0.059	0.06	0.0605	0.06	0.05875	0.0585	0.05875	0.059
3.5	537.5	210.75	267.75	308.75	310.5	290	351.75	329.75	0.063	0.064	0.0645	0.06425	0.06275	0.06175	0.06275	0.06225
4	689.75	256	349.75	407.5	420.25	413.5	475.75	470	0.06825	0.06875	0.07	0.06975	0.06725	0.06625	0.06775	0.067
4.5	893.25	351.5	362	532.5	572	580.5	637.75	637.5	0.07425	0.07525	0.076	0.07725	0.07275	0.07175	0.0735	0.07225
5	1191	453.75	444.75	610.5	814.5	825.75	887.25	835	0.08225	0.08425	0.0845	0.0875	0.0805	0.0795	0.082	0.08025
5.5	1554	617.5	516.5	728.75	1061.75	1118.75	1271.75	1192.75	0.09325	0.096	0.09675	0.10125	0.09075	0.0895	0.09325	0.09025
6	2121.75	870.5	650.5	816.25	1442.5	1596.75	1813.5	1637.25	0.1075	0.1115	0.1135	0.12125	0.1045	0.103	0.108	0.1045
6.5	2997	1193.25	806.5	967	1886.5	2252.25	2610	2327.75	0.1275	0.1335	0.1375	0.14875	0.123	0.12125	0.1285	0.12375
7	4256.5	1520	1043.25	1136	2459.25	3249.25	3793.5	3357.75	0.156	0.164	0.17	0.18575	0.15175	0.14725	0.15925	0.1495
7.5	6083.25	1819	1306.75	1370	3200.75	4715.75	5476.25	4849.75	0.19575	0.20975	0.22025	0.24075	0.1915	0.18775	0.2025	0.18975
8	8647.75	1922	1472	1553	4011	6632.25	7691	6879.75	0.25575	0.2755	0.28975	0.312	0.251	0.244	0.26325	0.2455
8.5	11829.5	1881	1545.75	1654	4641.5	8841.25	10310	9289.75	0.33725	0.36225	0.38125	0.40375	0.335	0.32375	0.347	0.3205
9	15641	1661.75	1446.75	1590	4911	11056	13094.8	12107.2	0.4435	0.46875	0.4915	0.5085	0.44075	0.4275	0.45575	0.41775
9.5	19706.8	1453.5	1298.5	1507.5	4706.5	12606.2	15602.5	14750.5	0.5645	0.589	0.608	0.6125	0.559	0.5425	0.56825	0.52975
10	23391.2	1301	1199.5	1456.25	4388.75	13367	17475.2	16895.5	0.68025	0.69975	0.71625	0.7045	0.67125	0.65525	0.6785	0.63575
10.5	26471.8	950	1127.75	1389	4152.25	13510	18396.8	18263	0.77825	0.7955	0.79975	0.76425	0.764	0.75075	0.7645	0.729
11	27187.5	224	915.25	1205.5	3821.5	12980	18275.8	18640.2	0.831	0.855	0.8435	0.79925	0.8135	0.80225	0.815	0.7895
11.5	26513.2	-546.25	403.5	1004.5	3436.5	12234.2	17456.8	18147.8	0.8545	0.879	0.86125	0.81175	0.8335	0.823	0.835	0.819
12	25211.5	-1122.25	-200.75	531.5	2969.5	11231.2	16419	17164	0.86425	0.88825	0.86775	0.81325	0.84325	0.83125	0.83975	0.83125
12.5	23021.2	-1369	-523.5	251.5	2089.75	9960.75	14682.8	15532.8	0.86575	0.8885	0.8705	0.8125	0.84125	0.832	0.8395	0.83375
13	20602	-1057.25	-368	396	1853.75	8801.5	13212.2	13669.8	0.86225	0.88725	0.8665	0.80925	0.83825	0.82825	0.8385	0.8315
13.5	18699.8	-882.5	-174.25	587.25	2030.5	8111.75	12018.5	12286.2	0.8595	0.88575	0.86325	0.8065	0.83425	0.82525	0.83425	0.82875
14	17149.8	-967.5	-193.5	632.25	1975.25	7477	11039.2	11374.5	0.85725	0.88475	0.86175	0.80575	0.8315	0.82275	0.832	0.827
14.5	15986.5	-1094	-245	637	1890.25	6977.25	10295.5	10575	0.855	0.884	0.86125	0.806	0.8295	0.821	0.831	0.82575
15	15000.8	-1220.75	-255.25	578	1786	6579.25	9603.75	9883	0.85325	0.88475	0.8615	0.8075	0.8285	0.81975	0.83175	0.82575
15.5	14192.8	-1333	-334	574.25	1700.75	6217.75	9017	9260.75	0.853	0.88625	0.86375	0.80925	0.82775	0.819	0.834	0.826
16	13371.5	-1377.5	-353.25	480.25	1578.25	5896	8481.25	8752.75	0.8535	0.88975	0.86775	0.8115	0.8285	0.8205	0.837	0.82775

### Sheet: Raw data Fig. 2B
Transformation efficiencies measured as the percentage CFU/mL collected on non-selective versus selective agar
sgRNA-atpBT	Δcas9	dcas9	sgRNAneg	atpB_3	atpB_6	atpB_9	atpB_12	atpB_15	atpB_18	atpB_3,6	atpB_3,9	atpB_6,9	atpB_12,15	atpB_12,18	atpB_15,18	atpB_3,6,9	atpB_12,15,18
1.05883e-05	0.0317241	0.00472505	0.00225002	5.27591e-05	6.42864e-05	0.000110001	5.62506e-06	0.0407692	0.008	0.0245455	0.0263333	0.0197368	0.0485714	0.0472727	0.025	0.0290323	0.0425
5.40005e-05	0.09375	0.0128573	0.00360004	0.000279003	0.000123751	4.50005e-05	2.70003e-05	0.0628571	0.0309091	0.0336364	0.0114286	0.00363636	0.038	0.0311111	0.0209524	0.0366667	0.0255319
2.07694e-05	0.0388235	0.0177051	0.00866675	5.94346e-05	7.20007e-05	5.29417e-06	4.09095e-06	0.0433333	0.065	0.018	0.013125	0.0255556	0.0444444	0.0305556	0.0409524	0.026	0.290323

### Sheet: Raw data Fig. 3C
Percentage CRISPRi repression of GFP activity
	CRISPRi dCas9 S. pyogenes			CRISPRi dCas9 S. mutans
AGG	4.04	5.55	4.31	3.41	4.75	4.93
GGG	3.0914	6.13	2.3	6.58	1.38	6.91
TGG	14.01	2.9	3.81	2.85	5.21	6.57
CGG	6.95	7.62	6.21	6.35	3.85	2.19
ACG	103.2	101.9	102.19	90.84	100.16	93.54
ATG	104.13	102.7	101.23	90.74	92.03	93.82
AAG	95.85	92.62	93.18	40.88	45.86	40.61
CAG	109.421	108.865	103.152	60.4466	71.85	65.239
GAG	95.5825	98.699	97.8775	21.0881	24.97	24.227
TAG	114.245	111.35	108.113	93.9472	92.05	91.8023
AGC	102.07	83.82	103.22	90.18	94.36	95.8
AGT	101.443	96.64	94.96	92.66	105.62	106.896
AGA	98.93	102.28	101.321	100.87	105.94	102.672
TAC	105.16	105.31	104.87	92.64	93.92	94.11
TTT	113.95	101.91	103.11	90.37	99.76	91.58
CCT	102.89	101.03	100.679	97.58	106.2	98.1997
ATA	100.74	98.15	102.4	106.04	96.87	97.7823
ACC	100.1	104.07	101.411	102.43	96.65	100.773

### Sheet: Raw data Fig. 4B and 4C
This data can also be found in S1 Table column P.

### Sheet: Raw data Fig. 5A
Cell morphology phenotypes were assessed from microscopy images - please note that these are qualitative in nature.
	Molecular pathway
	Glycolysis	Peptidoglycan	Lipid	DNA replication	Translation	ATP synthase	Transcription	Cell division
No phenotype			2	1
Increased chaining	4	1	5	5	6	5	3	3
Rod shaped	1
Heterogenous sizes	5	7	5	4	3	4	3	6
Round cells		6		1	2	3		1
Large cells	2	7		4	3	3	3	2
Anucleate				5	2		2
Heterogenous nile red staining		1	1	3	2	4	2
Clumping		2		1			1
Lysis/lack well-defined envelope		1			2

### Sheet: Raw data Fig. 6B
This data can be found in S1 Table column P.

### Sheet: Raw data Fig. 6C
Waxworm infection killing. For each conditions 15 worms were injected. 1 = dead, 0 = alive, at the corresponding time-point.
Time (h)	Saline	Heat Killed UA159	UA159	dcas9	Δcas9	rgpC	rgpF	RNA neg	rmlB	rmlD
72	0
72	0
72	0
72	0
72	0
72	0
72	0
72	0
72	0
72	0
72	0
72	0
72	0
72	0
72	0
24		1
72		0
72		0
72		0
72		0
72		0
72		0
72		0
72		0
72		0
72		0
72		0
72		0
72		0
72		0
21			1
21			1
21			1
21			1
21			1
21			1
21			1
21			1
21			1
21			1
21			1
21			1
21			1
21			1
24			1
21				1
21				1
21				1
21				1
21				1
21				1
21				1
21				1
21				1
21				1
21				1
24				1
24				1
24				1
48				1
21					1
21					1
21					1
21					1
21					1
21					1
21					1
21					1
21					1
21					1
21					1
21					1
21					1
24					1
72					1
24						1
24						1
24						1
24						1
24						1
48						1
72						1
72						1
72						1
72						1
72						0
72						0
72						0
72						0
72						0
24							1
24							1
24							1
24							1
24							1
24							1
24							1
24							1
48							1
48							1
48							1
48							1
72							1
72							0
72							0
24								1
24								1
24								1
24								1
24								1
24								1
24								1
24								1
24								1
24								1
24								1
24								1
24								1
48								1
72								0
24									1
24									1
24									1
24									1
24									1
24									1
24									1
48									1
72									1
72									1
72									0
72									0
72									0
72									0
72									0
24										1
24										1
24										1
24										1
24										1
24										1
24										1
24										1
24										1
24										1
24										1
24										1
24										1
24										1
24										1

### Sheet: Raw data Fig. 6E and 6F
Cell width (nm measured by ImageJ from TEM images)						Cell length (nm measured by ImageJ from TEM images)
Control	sgRNA-rmlB	sgRNA-rmlD	sgRNA-rgpC	sgRNA-rgpF		Control	sgRNA-rmlB	sgRNA-rmlD	sgRNA-rgpC	sgRNA-rgpF
342.286	627.056	867.466	400.195	632.558		674.999	498.243	390.986	354.779	437.972
324.9	654.909	840.414	421.843	698.423		603.223	480.878	389.381	312.5	402.337
290.635	350.497	881.457	457.385	678.567		564.901	304.413	250.303	335.927	541.637
264.031	393.896	637.718	449.73	746.77		623.457	230.51	381.251	283.364	326.076
423.676	530.073	751.445	404.51	673.109		753.202	593.625	459.496	335.927	588.118
527.997	756.13	736.57	419.263	607.358		406.594	300.195	420.703	289.426	372.658
442.606	387.367	863.265	410.369	654.144		500.415	410.8	325.394	439.48	738.883
374.831	433.457	687.816	428.985	681.121		582.287	280.428	437.136	243.848	754.862
415.223	345.612	545.261	455.007	428.961		611.976	385.166	389.783	633.621	550.38
476.367	430.505	562.886	435.013	687.778		613.062	471.054	313.129	427.464	540.434
359.748	566.136	687.816	503.891	648.815		619.176	355.913	300.885	309.71	514.517
379.532	400.319	501.733	448.764	637.683		633.331	600.39	333.946	326.093	335.909
336.842	541.184	583.333	415.101	605.569		505.702	528.065	456.761	384.148	404.488
362.203	740.221	353.553	419.263	682.394		712.376	424.54	237.459	369.168	549.986
367.668	647.401	324.091	462.575	589.592		512.233	212.27	428.084	460.223	265.151
342.712	905.761	413.53	450.694	596.907		619.176	481.319	500.919	243.848	208.322
461.72	600.39	527.458	387.522	592.162		827.237	583.15	435.341	298.288	335.909
404.408	578.76	438.21	522.082	546.821		754.672	562.747	291.901	317.324	429.467
434.011	539.611	467.605	493.886	820.694		697.602	130.396	291.901	283.364	270.819
397.22	660.081	439.637	493.886	698.423		838.413	555.142	348.632	369.168	429.467
357.275	660.081	391.787	508.606	632.558		774.668	240.439	424.779	243.848	395.263
400.554	425.04	467.27	354.167	520.805		671.708	206.175	531.268	265.165	341.674
326.825	675.36	475.576	318.007	326.076		541.667	391.189	350.425	217.506	549.986
360.363	325.991	419.585	416.667	393.061		522.497	291.575	375.455	416.667	664.348
312.5	333.085	411.671	375.578	437.972		626.734	320.069	285.39	354.167	500.84
313.194	466.52	388.575	495.203	784.188		479.619	379.047	392.984	265.165	235.689
312.5	425.04	443.892	480.975	768.536		554.73	482.642	395.764	364.434	208.322
413.53	583.878	381.251	336.573	797.631		825.484	406.64	411.671	296.097	456.886
283.364	446.024	392.984	441.942	619.386		685.287	248.267	320.545	375.578	336.555
333.333	450.292	288.121	485.913	441.918		596.576	424.54	174.316	531.148	396.36
296.097	380.167	460.177	654.18	641.754		651.187	82.47	388.172	421.328	506.869
315.266	577.657	427.718		654.144		821.003	446.024	408.616	383.016	521.239
318.689	350.497	446.705		524.541		568.639	215.253	341.827		795.834
296.097	488.795	439.637		417.165		647.176	166.223	283.738		631.579
341.692	461.045	619.216		774.096		816.762	387.367	232.796		315.789
296.097	520.389	763.528		789.123		429.49	442.699	391.787		1125.28
325.427	570.281	516.013		595.458		368.579	452.2	451.241		744.323
309.71	496.561	489.533		492.829		718.372	277.394	315.124		426.283
380.173	602.189	442.832		674.013		809.02	627.089	270.165		527.997
415.101	757.013	408.616		565.685		428.985	601.129	665.308		442.606
309.71	721.355	491.768		619.176			184.418	257.703		421.053
312.5	549.011	428.45		575.011			291.59			596.202
398.02	491.829	270.165		723.488			351.121			652.971
391.423	478.244	373.363		940.796			354.735			358.513
339.142	322.072	467.27		766.327			414.428			486.038
	268.833	407.464		755.845			501.671			231.579
	350.515	439.637		884.461			536.479			947.602
	329.897	447.756		1011.4			498.27			851.526
	618.557	472.271		589.85			563.155			357.895
	461.045	390.986		893.684			345.63			658.042
	516.7	340.449		986.558			212.281			657.705
	562.777			946.198			379.068			829.645
	476.016			480.074			457.806			388.191
	455.479			913.306			537.666			536.739
	606.41			847.352			309.965			210.526
	681.661			599.168			314.729			413.619
	495.704			779.232			371.706			373.054
	496.561			774.668			277.394			320.664
	599.358			714.55			433.48			574.625
	721.944			923.441			412.886			372.459
	680.725			776.383			226.804			452.019
	577.32			1035.65			371.706			404.408
	739.111			890.454			875.014			299.214
	260.806						490.097			888.461
	329.897						420.538			555.805
	393.917						320.086			350.386
	271.195						417.494			400.554
	247.423						562.777			551
	654.944						330.541			404.955
	582.086									404.408
	295.213									729.588
	400.34
