## Supplemental Table 6 for "Repurposing the *Streptococcus mutans* CRISPR-Cas9 System to Understand Essential Gene Function"

### Sheet: Figure S1
Pxyl-gfp FMC-maltose raw data (representative of three replicates)
	Raw RFUs from Synergy microplate reader												A600 from Synergy microplate reader
Time (h)	1.5	0.75	0.375	0.1875	0.09375	0.046875	0.0234375	0.01171875	0.005859375	0.002929688	0.001464844	0	1.5	0.75	0.375	0.1875	0.09375	0.046875	0.0234375	0.01171875	0.005859375	0.002929688	0.001464844	0
0	74.75	172.5	673.5	748.5	1117.75	629	1502.75	935.5	770	1178.5	32.5	-223.75	0.05075	0.05175	0.05225	0.052	0.0525	0.0515	0.0515	0.05225	0.052	0.0525	0.051	0.051
0.5	44.5	140.25	665.75	786	1065.5	660.25	1456.25	917.25	759.75	1135.5	27.5	-211.5	0.051	0.052	0.05225	0.05225	0.053	0.05175	0.0515	0.05275	0.053	0.05275	0.0515	0.051
1	53	152.5	641	769	1078.75	623.5	1428	876.5	737.75	1113.75	14.25	-198	0.051	0.05225	0.05275	0.05275	0.05325	0.0525	0.052	0.05275	0.053	0.053	0.052	0.051
1.5	39.75	192	651.25	790.5	1074.5	645.5	1425.5	903.75	737.75	1103.25	13.5	-191.25	0.05175	0.05275	0.05325	0.053	0.054	0.05325	0.0525	0.05375	0.05425	0.0535	0.05225	0.052
2	81.25	190.5	711.5	789.75	1089.5	657.5	1437.75	889.5	720.25	1105.25	18.5	-173.75	0.05225	0.054	0.05425	0.054	0.055	0.05425	0.0535	0.05475	0.05475	0.05475	0.05325	0.05275
2.5	125	236.75	728	809.5	1115.75	660	1435.75	904.75	726.25	1093.25	12.25	-200.75	0.053	0.0545	0.055	0.055	0.05575	0.05525	0.05475	0.05575	0.05625	0.05575	0.0545	0.05375
3	139.5	284.75	729	881.25	1146.25	663.5	1419.25	864.5	758	1102.5	9.5	-201	0.055	0.05625	0.0565	0.05675	0.05775	0.057	0.05675	0.0575	0.058	0.058	0.05625	0.05525
3.5	189	348.25	759.75	902.75	1139	678.25	1431.75	885	732.5	1046.25	7.5	-167.5	0.05675	0.05825	0.05825	0.059	0.06	0.05925	0.05925	0.05975	0.06025	0.06	0.05775	0.0575
4	228.5	406	828	956	1192	707	1417.25	863.25	783	1093	22	-186.25	0.05925	0.0615	0.061	0.06275	0.0635	0.06275	0.063	0.06375	0.0645	0.064	0.0615	0.06075
4.5	337.5	499	919.25	1040.75	1222.75	718.75	1424.25	890.5	783	1119.75	26.5	-161.25	0.06275	0.06525	0.065	0.06725	0.06775	0.06675	0.067	0.06775	0.069	0.068	0.06525	0.06475
5	474.5	642	1038	1166	1315.5	806.5	1520.5	937	811.5	1116.25	19	-170.5	0.06775	0.07	0.0705	0.073	0.07275	0.07125	0.0715	0.073	0.076	0.0735	0.0705	0.06975
5.5	661.25	830.75	1180	1308.75	1412.25	919.25	1590	973.75	847.25	1134	71.5	-132.75	0.0745	0.0775	0.07775	0.0815	0.08075	0.0785	0.0785	0.07975	0.08425	0.081	0.07775	0.07675
6	918.25	1056	1414.5	1513	1555.5	1085	1723.75	1038.5	916.75	1162.5	160.5	-84	0.083	0.08775	0.08725	0.09225	0.09025	0.08875	0.0875	0.09075	0.095	0.092	0.08725	0.086
6.5	1284.25	1415.75	1766.75	1853	1839.25	1352.75	1883.25	1134.5	1046.75	1226.75	266	15.25	0.09525	0.101	0.10025	0.10825	0.106	0.10175	0.1015	0.10525	0.11175	0.10625	0.1	0.09925
7	1708.75	1902.5	2280.5	2275	2216	1775.25	2177.75	1322.25	1194.25	1304.5	411.75	101.25	0.11325	0.12075	0.11975	0.1305	0.1265	0.12	0.121	0.126	0.136	0.12875	0.11925	0.11725
7.5	2376	2645.5	3054.75	3001	2847.25	2380.5	2633.75	1552	1376.5	1426	632.25	264.25	0.1375	0.15025	0.14875	0.162	0.1555	0.14925	0.14875	0.155	0.16775	0.15975	0.14525	0.14525
8	3257.75	3639.25	4098.25	3962.5	3796	3308.75	3319	1927.25	1569	1537	835	489.75	0.172	0.192	0.193	0.2095	0.2	0.19025	0.1905	0.19975	0.2175	0.207	0.18775	0.186
8.5	4414.5	4924	5357.75	5120.5	5005.5	4473.5	4149.25	2337.5	1687.5	1586	952.75	651	0.21975	0.25175	0.25175	0.27575	0.26475	0.25075	0.25375	0.26375	0.28625	0.272	0.24825	0.244
9	5707.25	6237	6699	6382.25	6374.75	5772.75	5031.75	2743.25	1681.5	1593	979.5	754	0.287	0.3305	0.33225	0.36075	0.3525	0.33675	0.33675	0.3525	0.3795	0.3635	0.33175	0.328
9.5	6884	7471.75	7844.75	7467.25	7679.25	7055.5	6000.5	3200.25	1593.25	1413.75	835.25	735	0.36775	0.429	0.4275	0.46275	0.462	0.44125	0.443	0.46225	0.49275	0.47275	0.44025	0.43
10	7657.5	8029.25	8279.75	7707.25	8345.5	7768.25	6576.75	3428.5	1466	1198	612.75	561.5	0.4645	0.53375	0.533	0.566	0.57125	0.555	0.554	0.5805	0.6125	0.5845	0.554	0.537
10.5	7555.25	7620.5	7663.25	7055.25	7816.25	7484.5	6404.5	3353.5	1336.5	1028.75	428.75	394.75	0.557	0.63075	0.625	0.65775	0.67475	0.65875	0.66075	0.6885	0.71625	0.681	0.661	0.63975
11	6623.75	6691.5	6586	6191.5	6822.75	6510.25	5790.75	3214.75	1370.25	1009.75	390	387.5	0.64175	0.70825	0.703	0.73425	0.76225	0.74625	0.7505	0.77825	0.8075	0.76425	0.75275	0.72575
11.5	5754.25	5868.5	5736	5432.5	5919	5712.75	5152.5	2961.25	1301.5	962.75	325.75	399.75	0.713	0.76825	0.76725	0.7875	0.82025	0.81175	0.813	0.84075	0.86375	0.82225	0.8165	0.79
12	5072.25	5174.75	5081.75	4884.75	5234.25	4995.25	4614.25	2737.75	1047	800.5	174	309.5	0.758	0.8005	0.79225	0.8055	0.842	0.83975	0.8395	0.865	0.88625	0.84325	0.84475	0.81975
12.5	4581.75	4564.5	4427.75	4401.25	4602.5	4347.75	4004.75	2369.5	504.5	454.75	-204.25	33.25	0.784	0.81275	0.80675	0.81125	0.84725	0.8455	0.84775	0.874	0.891	0.8515	0.85275	0.8265
13	3713.5	3870.75	3538.5	3890.5	3932.75	3443.75	3127.75	1772.25	-51.25	-192.75	-752.25	-513.5	0.79375	0.8175	0.808	0.8105	0.848	0.84425	0.84425	0.87025	0.8875	0.84625	0.855	0.825
13.5	2875	3366.75	2952	3419.5	3274	2781.25	2597.5	1219.75	-279.5	-236.5	-906.75	-926.25	0.79625	0.81925	0.80375	0.806	0.84325	0.83875	0.841	0.864	0.884	0.841	0.84975	0.819
14	3215.25	3492	3247.5	3416.25	3358.25	2960.5	2778	1500.75	223	246.5	-465.5	-472	0.80025	0.81525	0.8005	0.802	0.83775	0.83425	0.83575	0.8585	0.87775	0.83525	0.84525	0.815
14.5	3185.25	3345.5	3075	3231.25	3255.5	2901.5	2841.25	1613.5	386.75	466.75	-166.75	-104.25	0.8	0.8125	0.79675	0.7995	0.8335	0.82975	0.831	0.85375	0.87325	0.83125	0.8405	0.8095
15	2954	3100	2898.75	2989.25	3016.5	2697.5	2696.5	1533.75	342.5	479	-122.25	4	0.79975	0.81125	0.79525	0.79825	0.831	0.82675	0.82775	0.84975	0.869	0.8275	0.837	0.8055
15.5	2654.5	2921	2678.75	2802	2890	2542.5	2564	1479	213.5	504.5	-91.25	11	0.80375	0.812	0.796	0.79925	0.8295	0.8245	0.82525	0.847	0.867	0.8255	0.83375	0.803
16	2497.5	2792.25	2501.5	2631.25	2707.75	2383.5	2404.25	1345	95.75	502	-158	12.75	0.812	0.81475	0.7995	0.802	0.82875	0.82325	0.82375	0.8455	0.86525	0.82475	0.832	0.801
Pxyl-gfp FMC-glucose raw data (representative of three replicates)
	Raw RFUs from Synergy microplate reader												A600 from Synergy microplate reader
Time (h)	1.5	0.75	0.375	0.1875	0.09375	0.046875	0.0234375	0.01171875	0.005859375	0.002929688	0.001464844	0	1.5	0.75	0.375	0.1875	0.09375	0.046875	0.0234375	0.01171875	0.005859375	0.002929688	0.001464844	0
0	768.75	964.75	845.5	304	74.25	-2.75	316	412.25	162	147.5	666.5	910.25	0.051	0.05225	0.052	0.05075	0.0515	0.05075	0.05075	0.05125	0.051	0.05175	0.0515	0.05275
0.5	727.75	888.25	844.25	309.75	83.75	3.5	291.75	392.25	146	166.25	665.5	844	0.05075	0.05225	0.05225	0.05075	0.0515	0.05075	0.0505	0.05125	0.051	0.0515	0.0515	0.05275
1	748	912	835	291.25	75.75	19.25	329.5	416.25	143.25	197.75	657.75	857.25	0.051	0.0525	0.0525	0.05075	0.05175	0.05075	0.05075	0.0515	0.051	0.05225	0.052	0.0535
1.5	739	915.25	838.75	282.75	77	40	296	405.75	148.75	212.5	691.25	851.75	0.051	0.0535	0.05325	0.0515	0.0525	0.05125	0.05125	0.052	0.05175	0.05275	0.0525	0.054
2	735	944	834.5	297.25	57.25	42	313	392.75	172	191.25	695.75	851	0.052	0.0545	0.05425	0.05225	0.0535	0.05275	0.052	0.05325	0.05275	0.054	0.05375	0.05525
2.5	767.75	927.5	862.75	336	64.75	64.25	334.25	388.75	144.25	194.75	683	841.5	0.05325	0.0555	0.05575	0.05325	0.0545	0.0535	0.05325	0.05425	0.05375	0.05525	0.055	0.05625
3	788.5	939.5	862.25	325.25	109	70	345.75	399.25	160.75	201.25	731.75	840.75	0.05475	0.05725	0.05725	0.05525	0.0565	0.055	0.055	0.056	0.0555	0.057	0.05675	0.05825
3.5	785	946.5	838.75	327.5	125.25	130.25	349.5	426	195.5	242.5	746.5	837.75	0.05675	0.05925	0.06	0.057	0.0585	0.057	0.057	0.058	0.0575	0.0595	0.059	0.06025
4	816.5	987.25	860	330.25	119.75	131.25	384	426	178.25	211.75	781	832.5	0.059	0.06225	0.06275	0.05925	0.06125	0.0595	0.0595	0.061	0.06	0.062	0.062	0.06325
4.5	839.75	1010.75	882.25	331.75	125.75	181.75	367.25	376.5	208.75	241.75	848	849	0.062	0.06525	0.06625	0.062	0.06425	0.06225	0.06275	0.064	0.06325	0.06525	0.065	0.067
5	886	1051.75	893.5	396.5	145.25	221.25	414	413	203.75	216.25	843.25	858.5	0.06575	0.06925	0.07075	0.066	0.069	0.066	0.06675	0.06825	0.06775	0.06975	0.069	0.07225
5.5	972	1093.25	886.75	365	171.75	267.75	424.25	416.5	228.75	238.5	902.5	891.25	0.07075	0.07425	0.077	0.07075	0.07525	0.07025	0.07175	0.074	0.0725	0.0755	0.07475	0.07925
6	1060.25	1167	924.5	376.75	202	360	438.5	428	227.75	257.5	939	891.75	0.077	0.0815	0.0845	0.07725	0.08225	0.07725	0.07825	0.081	0.07875	0.08275	0.08175	0.08825
6.5	1151.5	1245.5	972	404	223.5	479.25	439.75	435.25	274	258	1045.75	901.25	0.08525	0.0905	0.094	0.08575	0.09125	0.08475	0.08725	0.0905	0.0875	0.092	0.09175	0.10025
7	1312.25	1357.5	1009.25	413.25	276	574	429	438.75	290.25	260.5	1156.5	952.5	0.097	0.1025	0.10725	0.097	0.1045	0.09675	0.09975	0.103	0.098	0.1045	0.10375	0.116
7.5	1529	1535.25	1050.25	485.75	358.25	719.75	450.25	465	342.25	346.5	1250.5	1016.25	0.113	0.11875	0.12575	0.112	0.122	0.1115	0.11575	0.12075	0.1135	0.12225	0.122	0.13825
8	1766.5	1731.5	1146.25	567	460.25	903.5	462	510	432.5	377.25	1321.75	1069	0.1335	0.14175	0.15175	0.13425	0.14525	0.13375	0.139	0.1465	0.135	0.1475	0.1465	0.16975
8.5	2032.75	1948.75	1228	648	611.25	932	459.5	542.25	549.25	437.75	1358.75	1109.5	0.165	0.1745	0.189	0.16475	0.17875	0.16475	0.17275	0.18275	0.16775	0.1845	0.182	0.21525
9	2310	2148.25	1283.75	724.75	728	907.25	492.5	611.25	645.25	510.75	1190.25	1160.5	0.2115	0.22175	0.24225	0.212	0.22625	0.2115	0.22175	0.2345	0.21425	0.23475	0.23275	0.2775
9.5	2520	2269.5	1297.75	776.75	762.75	725	502	628.75	706.75	522	993.25	1145.25	0.2715	0.287	0.31075	0.27425	0.29125	0.2745	0.2885	0.3025	0.28025	0.30525	0.3015	0.349
10	2561.5	2140.25	1219.5	769.25	749	476	465.25	668.25	682.5	540	763.5	1157.5	0.338	0.361	0.38625	0.34925	0.3665	0.348	0.36175	0.374	0.3575	0.3775	0.3795	0.4195
10.5	2460	1956	1155.5	718.75	716	221	473.75	659.25	617.25	531.75	477.75	1112	0.4035	0.43425	0.45675	0.4185	0.44125	0.41825	0.4275	0.4385	0.42575	0.44875	0.45625	0.48275
11	2350.25	1784.5	1111.5	682.5	600.75	16.5	463	637.25	550	520.25	297.75	1034.5	0.46725	0.49625	0.5185	0.4805	0.50325	0.48125	0.4875	0.495	0.49325	0.51075	0.521	0.542
11.5	2353.75	1739.75	1153.5	674.5	542.25	-87.75	466.25	626	487	492.25	215.25	1026.5	0.51975	0.55275	0.5705	0.537	0.56075	0.53275	0.53775	0.544	0.545	0.5625	0.575	0.591
12	2333.75	1768.75	1281.5	702.25	519	-142.25	494.5	632.75	459	497.5	163	1035	0.56625	0.60225	0.6165	0.58	0.608	0.58025	0.5795	0.58575	0.594	0.609	0.6245	0.6315
12.5	2173	1738.25	1293.25	757	483	-152.5	517.5	635.25	448.25	482.5	165.5	1025.5	0.60525	0.6415	0.652	0.6195	0.6465	0.61725	0.61575	0.62075	0.6325	0.645	0.662	0.665
13	1942.25	1521.75	1209	714.5	447.5	-131.5	512.75	634.75	447.25	485.5	239.5	1056.5	0.634	0.6735	0.681	0.6485	0.677	0.64575	0.6465	0.6485	0.6635	0.676	0.69475	0.6885
13.5	1630	1345	1105.25	691.75	504	-7	554.75	675.75	514.5	583.5	325.5	1068	0.65975	0.69725	0.702	0.67275	0.70075	0.67	0.66675	0.67025	0.68875	0.699	0.71975	0.7095
14	1427.75	1189.75	1043.75	703.25	514.5	10	543.25	670.25	526.25	587	341	1090.25	0.6795	0.7165	0.71975	0.689	0.721	0.68875	0.68575	0.689	0.70675	0.71725	0.7385	0.72525
14.5	1300	1038.5	983	683.25	486	-5	586.75	691	564	597.5	369.5	1095.5	0.69575	0.7315	0.73225	0.70475	0.7345	0.70175	0.70075	0.703	0.72125	0.73275	0.75275	0.73875
15	1186.5	955	895	635	508	-12	564.25	681.25	556	609	353	1119.25	0.70825	0.7435	0.7435	0.71575	0.7465	0.715	0.71175	0.714	0.7345	0.74575	0.76525	0.75075
15.5	1052.5	913.5	919.75	608.75	490	-41.5	552.5	698.5	580.5	632.25	319.75	1128.75	0.71775	0.75425	0.75325	0.72525	0.75625	0.72475	0.72275	0.72425	0.745	0.75625	0.776	0.75975
16	1004	851	876	631.25	487.75	-112.25	557.75	707	566.25	627	268	1121.25	0.727	0.76275	0.762	0.73325	0.766	0.73375	0.731	0.73275	0.754	0.76575	0.78475	0.7685

### Sheet: Figure S2
Median RFUs (from >200 cells measured for each sample)
Pxyl-gfp w/o 0.1% xylose	47.1106
Pxyl-gfp w/ 0.1% xylose	632.901
pDL278_Pveg-gfp w/o 0.1% xylose	2896.18
pPM_Pveg-gfp w/o 0.1% xylose	133.578
CRISPRi sgRNA-gfp w/o 0.1% xylose	1025.77
CRISPRi sgRNA-gfp w/ 0.1% xylose	72.1455

### Sheet: Figure S4
Data for Figure S4A can be found in S1 Table Column M and P
Data for Figure S4B can be found in S1 Table Column L and P
